# Conservation and diversity in transcriptional responses among host plants forming distinct arbuscular mycorrhizal morphotypes

**DOI:** 10.1101/2021.06.07.447186

**Authors:** Takaya Tominaga, Chihiro Miura, Yuuka Sumigawa, Yukine Hirose, Katsushi Yamaguchi, Shuji Shigenobu, Akira Mine, Hironori Kaminaka

## Abstract

- The morphotype of arbuscular mycorrhizal (AM) roots is distinct mostly depending on AM host species: *Arum*, *Paris*, and Intermediate types. We previously reported that gibberellin (GA) promotes the establishment of *Paris*-type AM symbiosis in *Eustoma grandiflorum* despite its negative effects on *Arum*-type AM symbiosis in model plants. However, the molecular mechanisms underlying the differential effects of GA on different morphotypes, including Intermediate-type AM symbiosis, remain elusive.
- Comparative transcriptomics revealed that several symbiosis-related genes were transcriptionally promoted upon AM fungal colonization in *Lotus japonicus* (*Arum*-type), *Daucus carota* (Intermediate-type), and *E. grandiflorum* (*Paris*-type). Interestingly, upon GA treatment, the fungal colonization levels and expression of symbiosis-related genes were suppressed in *L. japonicus* and *D. carota* but were promoted in *E. grandiflorum*.
- Exogenous GA transcriptionally inhibited the biosynthetic process of a host-derived signal molecule involved in AM symbiosis, strigolactone, in *L. japonicus* and *E. grandiflorum*. Additionally, disaccharides mainly metabolized in AM roots would be different between *L. japonicus* and *D. carota*/*E. grandiflorum*.
- This study uncovered the conserved transcriptional responses during mycorrhization and diverse responses to GA in AM roots with distinct morphotypes among phylogenetically distant host plants.
