## Supplemental Table 1 for "Conservation and diversity in transcriptional responses among host plants forming distinct arbuscular mycorrhizal morphotypes"

### Sheet: Sheet1
Table S1 Results of trimming and mapping of RNA-seq reads
Sample	Subject	Description	Raw reads No.	Trimmed reads No.	% of trimmed reads	Uniquely mapped reads No.	% of mapped reads
MN1	L. japonicus	control-treated L. japonicus roots_1	22707296	22024392	97	20853705	94.7
MN2	L. japonicus	control-treated L. japonicus roots_2	25877640	25056188	96.8	23796339	95
MN3	L. japonicus	control-treated L. japonicus roots_3	33394639	32281354	96.7	29843872	92.5
MA1	L. japonicus	control-treated L. japonicus AM roots_1	29514141	28605778	96.9	24935462	87.2
MA2	L. japonicus	control-treated L. japonicus AM roots_2	28878112	27946796	96.8	23791048	85.1
MA3	L. japonicus	control-treated L. japonicus AM roots_3	28282051	27059397	95.7	23849165	88.1
MA4	L. japonicus	control-treated L. japonicus AM roots_4	27534449	26573773	96.5	23298159	87.7
MG1	L. japonicus	GA-treated L. japonicus AM roots_1	26838783	25982772	96.8	24525333	94.4
MG2	L. japonicus	GA-treated L. japonicus AM roots_2	25806663	24936826	96.6	23253382	93.3
MG3	L. japonicus	GA-treated L. japonicus AM roots_3	26018607	25143229	96.6	23583565	93.8
MG4	L. japonicus	GA-treated L. japonicus AM roots_4	22028968	21311748	96.7	19991334	93.8
MA1	R. irregularis	R. irregularis in control-treated L. japonicus roots_1				2560134	8.95
MA2	R. irregularis	R. irregularis in control-treated L. japonicus roots_2				2973154	10.64
MA3	R. irregularis	R. irregularis in control-treated L. japonicus roots_3				2114109	7.81
MA4	R. irregularis	R. irregularis in control-treated L. japonicus roots_4				2259381	8.5
MG1	R. irregularis	R. irregularis in GA-treated L. japonicus roots_1				149826	0.58
MG2	R. irregularis	R. irregularis in GA-treated L. japonicus roots_2				136820	0.55
MG3	R. irregularis	R. irregularis in GA-treated L. japonicus roots_3				101883	0.41
MG4	R. irregularis	R. irregularis in GA-treated L. japonicus roots_4				106750	0.5
CN1	D. carota	control-treated D. carota roots_1	23101878	22355677	96.8	21086905	94.3
CN2	D. carota	control-treated D. carota roots_2	28377212	27434654	96.7	25890965	94.4
CN3	D. carota	control-treated D. carota roots_3	31131908	30114314	96.7	28084241	93.3
CN4	D. carota	control-treated D. carota roots_4	26819215	25955727	96.8	24192498	93.2
CA1	D. carota	control-treated D. carota AM roots_1	28282372	27440461	97	24191998	88.2
CA2	D. carota	control-treated D. carota AM roots_2	29638257	28592849	96.5	24381932	85.3
CA3	D. carota	control-treated D. carota AM roots_3	31152071	30143810	96.8	26244629	87.1
CA4	D. carota	control-treated D. carota AM roots_4	31300338	30280165	96.7	25723101	85
CG1	D. carota	GA-treated D. carota AM roots_1	23503342	22715069	96.6	18980013	83.6
CG2	D. carota	GA-treated D. carota AM roots_2	33056176	31939934	96.6	28113146	88
CG3	D. carota	GA-treated D. carota AM roots_3	29491048	28556102	96.8	23465330	82.2
CG4	D. carota	GA-treated D. carota AM roots_4	39261397	37977898	96.7	34224658	90.1
CA1	R. irregularis	R. irregularis in control-treated D. carota roots_1				1948253	7.1
CA2	R. irregularis	R. irregularis in control-treated D. carota roots_2				2876158	10.06
CA3	R. irregularis	R. irregularis in control-treated D. carota roots_3				2538884	8.42
CA4	R. irregularis	R. irregularis in control-treated D. carota roots_4				3090051	10.2
CG1	R. irregularis	R. irregularis in GA-treated D. carota roots_1				2509251	11.05
CG2	R. irregularis	R. irregularis in GA-treated D. carota roots_2				2029167	6.35
CG3	R. irregularis	R. irregularis in GA-treated D. carota roots_3				3411842	11.95
CG4	R. irregularis	R. irregularis in GA-treated D. carota roots_4				1762317	4.64
EN1	E. grandiflorum	control-treated E. grandiflorum roots_1	26577450	25720090	96.8	20154006	78.359
EN2	E. grandiflorum	control-treated E. grandiflorum roots_2	27870896	27000044	96.9	21268171	78.7709
EN3	E. grandiflorum	control-treated E. grandiflorum roots_3	26281578	25422892	96.7	19716299	77.5533
EN4	E. grandiflorum	control-treated E. grandiflorum roots_4	27760636	26802862	96.5	20975917	78.26
EA1	E. grandiflorum	control-treated E. grandiflorum roots_1	29374434	28442142	96.8	21203505	74.5496
EA2	E. grandiflorum	control-treated E. grandiflorum roots_2	26320065	25470994	96.8	18847635	73.9965
EA3	E. grandiflorum	control-treated E. grandiflorum roots_3	32628882	31513720	96.6	23561289	74.7652
EA4	E. grandiflorum	control-treated E. grandiflorum roots_4	29581914	28636304	96.8	21322513	74.4597
EG1	E. grandiflorum	GA-treated E. grandiflorum roots_1	25126896	24311592	96.8	16746236	68.8817
EG2	E. grandiflorum	GA-treated E. grandiflorum roots_2	28104179	27259775	97	18577655	68.1504
EG3	E. grandiflorum	GA-treated E. grandiflorum roots_3	29112189	28218215	97	18905429	66.9973
EG4	E. grandiflorum	GA-treated E. grandiflorum roots_4	29354792	28287965	96.4	18664785	65.9814
EA1	R. irregularis	R. irregularis in control-treated E. grandiflorum roots_1				1207416	4.25
EA2	R. irregularis	R. irregularis in control-treated E. grandiflorum roots_2				1231919	4.84
EA3	R. irregularis	R. irregularis in control-treated E. grandiflorum roots_3				1268640	4.03
EA4	R. irregularis	R. irregularis in control-treated E. grandiflorum roots_4				1135260	3.96
EG1	R. irregularis	R. irregularis in GA-treated E. grandiflorum roots_1				2642879	10.87
EG2	R. irregularis	R. irregularis in GA-treated E. grandiflorum roots_2				3201446	11.74
EG3	R. irregularis	R. irregularis in GA-treated E. grandiflorum roots_3				3540173	12.55
EG4	R. irregularis	R. irregularis in GA-treated E. grandiflorum roots_4				3876132	13.7
