## Supplemental Table 3 for "Conservation and diversity in transcriptional responses among host plants forming distinct arbuscular mycorrhizal morphotypes"

### Sheet: Sheet1
Table S3 List of Blastp results and selected genes in this study.
	Query				Blastp result			Corresponding gene groups
Gene	Species	ID	DB	Top hit	E-value	% identity	L. japonicus	D. carota	E. grandiflorum
CBX1	Lj	Lj2g3v1338890	L. japonicus database V3.0	Lj6g0011241.1	6.85e-169	100		DCAR_016319	TRINITY_DN1364_c1_g1_i2.p1
WRI5a	Mt	Medtr8g468920	PlantTFDB	Lj2g0014775.1	1.05e-144	65
WRI5b	Mt	Medtr7g009410	PlantTFDB	Lj1g0028067.1	5.88e-178	74		DCAR_011157
WRI5c	Mt	Medtr6g011490	PlantTFDB	Lj2g0011678.1	1.25e-171	73
RAM1	Mt	JN572683	GenBank	Lj1g0015499.1	0	81		DCAR_014493	TRINITY_DN16818_c0_g1_i1.p1
RAD1	Mt	Medtr4g104020	PlantTFDB	Lj4g0011127.1	0	76		DCAR_026212,DCAR_007469	TRINITY_DN5374_c1_g1_i1.p1, TRINITY_DN5374_c1_g2_i1.p1
Vpy	Mt	GQ423209	GenBank	Lj2g0011715.1	0	76	Lj1g0013485.1	DCAR_013480	TRINITY_DN21958_c1_g1_i1.p1,TRINITY_DN21958_c1_g1_i2.p1
PT4	Mt	AY116211	GenBank	Lj1g0020923.1	0	87		DCAR_008909
AMT2;2	Lj	FJ668388	GenBank	Lj2g0004444.1	0	100		DCAR_003052
AMT2;3	Mt	Medtr7g115050	GenBank	Lj1g0007876.1	0	83		DCAR_002694,DCAR_013197	TRINITY_DN1099_c3_g1_i2.p1
FatM	Mt	Medtr1g109110	GenBank	Lj5g0025165.1	0	75		DCAR_023624,DCAR_026759,DCAR_007275	TRINITY_DN23541_c0_g1_i1.p1,TRINITY_DN23541_c0_g1_i9.p1
RAM2	Mt	KX774513	GenBank	Lj6g0021574.1	0	89		DCAR_007121,DCAR_031071
STR	Mt	FJ659114	GenBank	Lj4g0005350.1	0	87		DCAR_003539,DCAR_011619	TRINITY_DN28783_c0_g1_i5.p1,TRINITY_DN28783_c0_g1_i7.p1
STR2	Mt	FJ659116	GenBank	Lj2g0018341.1	0	84		DCAR_021457	TRINITY_DN30795_c0_g1_i1.p1
SucS1	Mt	AJ131964	UniProtKB	Lj4g0020918.1	0	95	Lj6g0005452.2	DCAR_024776,DCAR_024777,DCAR_028527	TRINITY_DN4362_c0_g1_i1.p1, TRINITY_DN4362_c0_g1_i3.p1
SWEET1b	Mt	Medtr3g089125	MtGEA	Lj1g0024328.1	8.01e-120	79	Lj1g0016636.1,Lj1g0002545.1	DCAR_001113,DCAR_001112,DCAR_010236,DCAR_014408	TRINITY_DN20541_c0_g1_i1.p1,TRINITY_DN20541_c0_g1_i2.p1
D27	At	AT1G03055	TAIR10	Lj1g0012318.1	2.56e-83	53		DCAR_012509,DCAR_018439	TRINITY_DN4550_c0_g1_i4.p1,TRINITY_DN4550_c0_g1_i5.p1
CCD7	At	AT2G44990	TAIR10	Lj1g0018675.1	0	62		DCAR_031889	TRINITY_DN20535_c0_g1_i3.p1,TRINITY_DN20535_c0_g1_i4.p1
CCD8	At	AT4G32810	TAIR10	Lj1g0019414.1	0	61		DCAR_004470	TRINITY_DN2092_c0_g1_i1.p1,TRINITY_DN2092_c0_g1_i2.p1
MAX1	At	AT2G26170	TAIR10	Lj1g0022483.1	0	73	Lj5g0006518.1	DCAR_007732	TRINITY_DN20769_c0_g1_i1.p1
PDR1	Ph	JQ292813	NCBI	Lj1g0016782.1	0	75	Lj5g0007575.1	DCAR_001031	TRINITY_DN35_c0_g1_i6.p1
D14	At	AT3G03990	TAIR10	Lj5g0015705.1	5.67e-137	72		DCAR_009882	TRINITY_DN11600_c0_g3_i1.p1,TRINITY_DN11600_c0_g3_i2.p1
DLK2	At	AT3G24420	TAIR10	Lj2g0008495.1	4.09e-102	55		DCAR_012087	TRINITY_DN27109_c0_g1_i1.p1,TRINITY_DN27109_c0_g1_i2.p1,TRINITY_DN30273_c0_g1_i2.p1,TRINITY_DN30273_c0_g1_i3.p1
KAI2	At	AT4G37470	TAIR10	Lj4g0019758.1	1.52e-162	77	Lj2g0007403.1	DCAR_017602	TRINITY_DN515_c3_g1_i5.p1
GID1A	At	AT3G05120	TAIR10	Lj5g0017028.1	0	75		DCAR_029455
GID1B	At	AT3G63010	TAIR10	Lj5g0007227.1	0	77	Lj1g0025994.1	DCAR_002777,DCAR_012444,DCAR_018377	TRINITY_DN2292_c0_g1_i1.p1,TRINITY_DN2292_c0_g1_i3.p1,TRINITY_DN2292_c0_g1_i4.p1,TRINITY_DN2292_c0_g1_i5.p1,TRINITY_DN2292_c0_g2_i1.p1,TRINITY_DN2292_c0_g2_i2.p1,TRINITY_DN2292_c0_g2_i3.p1,TRINITY_DN2292_c0_g2_i4.p1,TRINITY_DN2292_c0_g2_i5.p1
GA20ox	At	AT1G60980	TAIR10	Lj5g0008604.1	1.21e-171	62	Lj2g0010713.1	DCAR_009411,DCAR_018139	TRINITY_DN11191_c1_g1_i1.p1,TRINITY_DN11191_c1_g1_i2.p1
GA3ox	At	AT1G15550	TAIR10	Lj3g0002478.1	2.81e-150	59	Lj3g0010172.1	DCAR_016233,DCAR_021323	TRINITY_DN8443_c0_g1_i2.p1
EXPANSIN A7	At	AT1G12560	TAIR10	Lj4g0008744.1	1.73e-125	66	Lj2g0016742.1	DCAR_000891,DCAR_005669	TRINITY_DN11077_c1_g1_i6.p1,TRINITY_DN11077_c1_g1_i9.p1
TPS1	At	AT1G78580	TAIR10	Lj3g0024113.2	0	80	Lj3g0025510.1,Lj3g0007787.1,Lj4g0012591.1	DCAR_003959,DCAR_007921,DCAR_017588,DCAR_013781	TRINITY_DN26054_c0_g1_i1.p1
TPP	At	AT5G51460	TAIR10	Lj3g0002561.2	0	68	Lj3g0012019.2	DCAR_009441,DCAR_020193	TRINITY_DN3127_c0_g1_i12.p1,TRINITY_DN3127_c0_g1_i14.p1,TRINITY_DN3127_c0_g1_i5.p1
TRE1	At	AT4G24040	TAIR10	Lj4g0019041.2	6.43e-171	56		DCAR_010023	TRINITY_DN5451_c0_g1_i1.p1,TRINITY_DN5451_c0_g1_i2.p1,TRINITY_DN5451_c0_g1_i3.p1,TRINITY_DN5451_c0_g1_i5.p1
The examined genes were identified first by conducting Blastp search against Lotus japonicus Lj1.0v1, and the corresponding gene pairs found by using the SonicParanoid program were considered as the homologous genes of the queries. At: Arabidopsis thaliana, Lj: Lotus japonicus, Mt: Medicago truncatula, Ph: Petunia hybrida
