## Supplemental Table 4 for "Conservation and diversity in transcriptional responses among host plants forming distinct arbuscular mycorrhizal morphotypes"

### Sheet: AM symbiosis
Table S4 Expression patterns of the selected genes in the examined host plants
		Log2TPM												Fold changes
Gene	ID	NC				+AMF				+AMF+GA3				+AMF/NC		+AMF+GA3/NC		+AMF+GA3/+AMF
		1	2	3	4	1	2	3	4	1	2	3	4	log2FC	FDR	log2FC	FDR	log2FC	FDR
	L. japonicus
CBX1	Lj6g0011241.1.Lj1.0v1	-0.129211	-0.231881	0.0548721		5.61768	5.60953	5.8624	5.96284	-0.0655807	-1.31858	-0.272274	-0.182541	5.78775	6.51e-120	-0.326419	0.720551	-6.16067	1.49e-156
WRI5a	Lj2g0014775.1.Lj1.0v1					3.81111	3.85989	3.45344	3.51687	-4.36994			-4.09988	11.0284	9.13e-85	2.35321	0.943501	-8.64678	2e-112
WRI5b	Lj1g0028067.1.Lj1.0v1	-2.59468	-3.38184	-2.64763		5.91987	5.99077	5.8741	5.70369	-2.81115	-3.36901	-2.73774	-4.12605	8.58108	4.23e-199	-0.321584	0.983119	-8.9466	1.15e-251
WRI5c	Lj2g0011678.1.Lj1.0v1	-0.662748	-1.54303	-0.607179		6.09565	6.16482	5.94337	5.99819	-1.07187	-0.530187	-0.718348	-0.0856007	6.84683	3.01e-194	0.278772	0.804779	-6.6255	8.82e-234
RAM1	Lj1g0015499.1.Lj1.0v1					5.91364	5.94677	5.72937	5.53212		-3.42517	-4.96383		13.8134	6.54e-223	3.19753	0.52143	-10.5808	1.83e-267
RAD1	Lj4g0011127.1.Lj1.0v1	7.30853	7.56182	6.73727		8.43013	8.32561	8.17146	8.07355	6.4172	6.19596	5.87001	5.64257	0.931538	4.22e-05	-1.22499	2.63e-07	-2.19993	1.1e-30
Vpy-1	Lj1g0013485.1.Lj1.0v1	5.26168	5.20564	5.66702		5.15091	5.10993	5.0708	5.05932	4.13258	4.14395	3.76729	3.79533	-0.362322	0.0686075	-1.44749	8.17e-20	-1.13224	6.36e-14
Vpy-2	Lj2g0011715.1.Lj1.0v1													4.71323	2.23e-111	1.25422	6.1e-09	-3.50326	9.02e-88
PT4	Lj1g0020923.1.Lj1.0v1	3.78035	3.70854	3.1636		9.35524	9.47787	9.16244	9.17483	4.48113	3.68531	3.28582	2.96433	5.64495	7.06e-133	0.103564	0.997627	-5.58037	4.67e-77
AMT2;2	Lj2g0004444.1.Lj1.0v1		-2.92403	-2.45286		9.05862	9.09108	8.88403	8.77404	-1.71591		-4.44985	-2.66824	11.9584	1.13e-307	0.166546	1	-11.8776	0
AMT2;3	Lj1g0007876.1.Lj1.0v1					4.47513	4.4408	4.52397	4.70262	0.389573	0.210232	-0.858941	-0.247255	12.0503	2.5e-128	7.43087	1.68e-12	-4.58082	3.7e-100
FatM	Lj5g0025165.1.Lj1.0v1	-4.02222	-4.22443	-3.49022		7.54722	7.56968	7.39114	7.34326		-3.21159		-1.64671	11.1158	4.38e-252	0.478524	1	-10.7146	8.57e-290
RAM2	Lj6g0021574.1.Lj1.0v1	-4.35926	-2.9765	-2.50532		9.32665	9.27195	9.1451	9.0575	-2.25381	-2.96366	-2.91736		12.0936	0	-0.0378666	1	-12.181	0
STR	Lj4g0005350.1.Lj1.0v1	-5.0544	-3.67165	-3.93743		7.65085	7.69123	7.41243	7.40894	-2.27088	-3.65881	-4.19747	-3.41585	11.4735	1.62e-285	0.824506	0.699715	-10.6941	0
STR2	Lj2g0018341.1.Lj1.0v1	-0.62189	-0.48706	-1.33781		7.43263	7.42771	7.42712	7.48938	-1.27894	-1.73726	-2.42792	-1.4943	8.16259	6.7e-234	-0.915677	0.0950072	-9.11122	1.75E-310
SucS1-1	Lj6g0005452.2.Lj1.0v1	8.52605	8.49577	8.60864		8.99631	8.82347	8.55211	8.68814	9.14105	8.86265	8.80527	9.06149	0.156931	0.634514	0.398855	0.0288083	0.195251	0.433405
SucS1-2	Lj4g0020918.1.Lj1.0v1													0.93538	1.07e-07	-0.276872	0.230897	-1.25699	1.16e-13
SWEET1b-1	Lj1g0024328.1.Lj1.0v1	-0.4154	-1.88064	-1.661		4.04668	3.9083	3.80545	4.12656	-0.757409	-0.382375	-0.558463	-0.624849	5.11289	7.25e-64	0.603408	0.497789	-4.54625	8.76e-87
SWEET1b-2	Lj1g0016636.1.Lj1.0v1		-3.19398			-4.28458	-2.20723	-2.23035	-2.58823					1.92146	0.216118	-2.6344	0.700893	-4.60015	0.0039406
SWEET1b-3	Lj1g0002545.1.Lj1.0v1					4.30773	4.19745	4.21385	4.39547					10.8321	5.28e-81	0	1	-10.8105	3.24e-113
	D. carota
CBX1	DCAR_016319.v1.0.388	3.53594	3.74801	3.34179	3.39957	2.7537	3.23058	2.92849	3.16971	4.41176	4.22241	4.31426	3.78854	-0.504282	0.162145	0.621796	0.0666222	1.22072	1.44e-05
WRI5b	DCAR_011157.v1.0.388	4.71411	5.08518	4.90875	4.57452	6.065	6.07024	6.17576	6.16738	5.43621	5.43514	5.81841	4.67524	1.26053	4.09e-11	0.489319	0.25345	-0.675486	0.0226301
RAM1	DCAR_014493.v1.0.388			-3.44561		4.7305	5.33848	5.24559	5.33534	3.97318	2.42623	3.927	2.08833	10.2167	4.26e-156	8.33541	4.13e-32	-1.80893	8.27e-06
RAD1-1	DCAR_026212.v1.0.388	-1.87048	-2.01899	-2.07691	-1.25394	3.18512	3.31737	2.99988	3.478	3.03734	2.01808	3.09949	1.62879	4.99252	3.38e-43	4.25866	3.08e-17	-0.639071	0.219326
RAD1-2	DCAR_007469.v1.0.388	-2.55682	-3.61223	-2.59975	-2.74764	4.55861	4.95577	4.61731	4.52877	3.61625	3.21504	3.72382	1.96775	7.44062	7.88e-116	5.98424	1.04e-30	-1.35829	9.9e-05
Vpy	DCAR_013480.v1.0.388	-3.92472	-2.07324	-3.13115	-2.79361	4.36064	4.54039	4.14663	4.37548	4.78379	3.82404	4.06073	2.64634	7.11051	3.39e-102	6.71202	9.37e-38	-0.307617	0.726661
PT4	DCAR_008909.v1.0.388	1.36918	0.124741	0.802348	-0.425708	9.43095	9.64035	9.80167	9.43992	9.26347	7.97405	9.48255	7.39276	8.9408	1.49e-138	8.06543	9.39e-49	-0.77692	0.127449
AMT2;2	DCAR_003052.v1.0.388					5.98282	6.6353	6.45609	6.60784	5.29316	4.31315	5.19395	3.48671	14.4387	1.2e-194	12.7284	4.74e-64	-1.66514	3.21e-06
AMT2;3-1	DCAR_002694.v1.0.388			-5.26272	-4.92517	6.69804	7.1563	6.62532	6.7078	6.45357	5.03825	6.16652	4.0571	12.4699	3.59e-220	11.3144	1.11e-57	-1.0673	0.0270507
AMT2;3-2	DCAR_013197.v1.0.388		-2.74598	-4.27782	-3.94028	4.29197	4.43839	4.58887	4.58618	5.42471	5.38461	5.33996	4.01774	8.23378	4.59e-108	8.85179	9.45e-77	0.707623	0.054083
FatM-1	DCAR_023624.v1.0.388				-3.52524	5.91029	6.23481	6.51534	6.62973	5.29968	3.74735	4.83627	3.33586	11.606	6.72e-165	9.71701	1.44e-43	-1.803	4.43e-06
FatM-2	DCAR_026759.v1.0.388	-4.41622	-4.73466		-4.60704	4.31098	4.97823	4.70598	5.07474	4.67842	3.62066	4.16272	2.38323	9.64696	1.39e-98	8.72397	1.1e-35	-0.831354	0.109405
FatM-3	DCAR_007275.v1.0.388	-3.40482	-3.72326		-4.59563	6.41729	6.81189	6.8237	7.02488	6.1327	4.60487	5.68581	4.14034	10.9726	2.67e-195	9.47736	1.08e-54	-1.39864	0.000489968
RAM2-1	DCAR_007121.v1.0.388		-5.13543	-5.34535		4.65071	5.04122	4.90742	4.96918	3.50919	2.32385	3.32866	1.7494	10.6414	3.53e-144	8.59443	5.25e-31	-1.96747	1.68e-08
RAM2-2	DCAR_031071.v1.0.388	-1.22916	-0.432118	-1.88304	-2.41997	6.65843	6.94396	7.00226	6.92442	6.03865	5.16892	6.15714	4.25036	8.15258	1.87e-170	6.79629	2.59e-45	-1.26423	0.000685247
STR-1	DCAR_003539.v1.0.388		-5.18892	-3.81388	-3.0613	5.28716	5.38818	5.45976	5.53089	4.06042	2.07219	4.50018	2.41212	9.45099	5.3e-178	7.5892	1.43e-25	-1.77821	0.000170865
STR-2	DCAR_011619.v1.0.388		-4.36559	-4.5755	-3.23796	4.58556	4.80829	4.80576	4.85802	4.26403	3.72919	4.27148	2.69125	8.97536	4.81e-145	8.02162	1.72e-50	-0.863673	0.0166151
STR2	DCAR_021457.v1.0.388	0.0810734	-0.117071	-0.0166482	0.343976	5.07212	5.51967	5.52898	5.58749	4.27364	3.60884	4.38582	2.53307	5.33533	3.07e-119	3.70148	2.88e-23	-1.53922	1.26e-05
SucS1-1	DCAR_024776.v1.0.388	2.24384	3.46261	3.1145	1.16281	1.21989	2.25669	1.81776	-0.0811391	3.18108	1.90977	1.73899	1.647	-1.24315	0.0570522	-0.562134	0.691529	0.791886	0.299516
SucS1-2	DCAR_024777.v1.0.388	4.82946	4.45395	4.66256	4.65091	4.65178	4.71035	3.97896	4.44782	5.42013	4.26879	4.78829	5.26566	-0.205019	0.643452	0.282922	0.727417	0.588109	0.117713
SucS1-3	DCAR_028527.v1.0.388	8.76474	8.52601	8.598	8.54704	8.19724	8.20537	8.06685	8.13212	8.85497	8.68849	8.87878	8.75324	-0.483626	0.0165499	0.121718	0.986691	0.702169	0.000987972
SWEET1b-1	DCAR_001113.v1.0.388	-0.307957	-4.08583	-3.29574	-1.9582	-0.651953	-3.93709		0.710274	-0.621117		-2.91636	-1.66043	0.940151	0.816022	-0.198555	1	-1.07125	0.806521
SWEET1b-2	DCAR_001112.v1.0.388	-0.307957	-4.08583	-3.29574	-1.9582	-0.651953	-3.93709		0.710274	-0.621117		-2.91636	-1.66043	0.940149	0.816022	-0.198555	1	-1.07125	0.806521
SWEET1b-3	DCAR_010236.v1.0.388		-3.11521			-3.00326	-2.96647	-3.11128	-2.48903	-3.6505	-3.20283		-4.49717	1.9336	0.409711	0.777707	1	-1.08019	0.77375
SWEET1b-4	DCAR_014408.v1.0.388	1.01541	0.160914	-0.123004	-0.711463	0.474494	0.511288	-0.572126	-0.534838	-1.37438	-0.926704	-2.40659	1.01162	-0.175733	1	-0.565071	0.951104	-0.288686	0.999443
	E. grandiflorum
CBX1	TRINITY_DN1364_c1_g1_i2.p1	1.61499	1.04276	1.30562	1.02635	4.42902	4.56087	4.23177	4.24569	5.4018	5.72699	5.51205	5.75256	3.11373	2.69e-105	4.32427	1.59e-230	1.20833	5.8e-32
RAM1	TRINITY_DN16818_c0_g1_i1.p1	-0.233559	-0.235561	-0.328187	-0.0655649	1.91009	2.38003	2.37457	2.07331	2.99074	3.04569	2.68921	3.15249	2.41116	1.41e-44	3.16968	1.36e-90	0.756143	3.42e-08
RAD1	TRINITY_DN5374_c1_g1_i1.p1	0.939732	0.871162	1.00647	0.74227	2.95179	3.05696	2.95258	2.65759	4.28907	4.58022	4.37463	4.66013	2.02364	4.97e-42	3.57324	4.97e-160	1.54713	1.92e-45
RAD1	TRINITY_DN5374_c1_g2_i1.p1	1.2903	1.6133	1.32674	1.31816	2.41813	2.72253	2.74707	2.716	3.41614	3.33127	3.29093	3.42836	1.26701	9.67e-21	1.95502	3.62e-61	0.685057	1.17e-10
Vpy	TRINITY_DN21958_c1_g1_i1.p1	0.957565	0.75059	0.743356	0.734173	3.98164	3.90076	3.8541	3.9214	5.00144	4.83671	4.9221	4.961	3.12062	4.87e-159	4.11539	3.45e-274	0.991556	1.19e-37
Vpy	TRINITY_DN21958_c1_g1_i2.p1	-1.00259	-1.10769	-0.557346	-0.446033	2.005	2.38817	1.95893	2.19927	3.49983	3.47754	3.21707	3.38372	2.88631	2.04e-41	4.11752	9.26e-120	1.23081	6.76e-23
AMT2;3	TRINITY_DN1099_c3_g1_i2.p1	1.2453	0.3626	0.143723	0.786756	3.62672	3.75886	3.79096	3.80562	4.81935	5.0268	4.77362	5.04087	3.05774	6.31e-108	4.20773	1.47e-199	1.14743	1.73e-38
FatM	TRINITY_DN23541_c0_g1_i1.p1	5.61898	5.70029	5.5966	5.77535	4.04739	4.69437	4.06277	4.23511	4.72736	4.2998	4.59388	4.39366	-1.38416	1.82e-27	-1.17586	4.42e-31	0.206013	0.42367
FatM	TRINITY_DN23541_c0_g1_i9.p1	5.07763	5.11964	5.18946	5.23447	3.41665	4.16971	3.52878	3.68762	4.08494	3.41209	4.11956	3.82286	-1.42123	1.11e-26	-1.28436	7.39e-25	0.133071	0.803851
STR	TRINITY_DN28783_c0_g1_i5.p1	-2.96456	-3.06965	-3.00474	-3.08607	4.36232	4.55938	4.38905	4.06174	5.70489	5.45091	5.45869	5.71739	7.33713	2.1e-234	8.54567	0	1.21041	2.36e-28
STR	TRINITY_DN28783_c0_g1_i7.p1	-1.97804	-4.40506	-2.34014	-3.42148	3.77915	4.13189	3.961	3.64751	5.28741	5.08024	5.20348	5.29945	6.62397	6.74e-166	7.92674	0	1.30505	3.18e-37
STR2	TRINITY_DN30795_c0_g1_i1.p1	-0.0413991	0.240528	0.262375	0.346102	4.62678	4.95202	4.64733	4.63802	6.06013	6.07965	5.78281	6.17066	4.51257	1.58e-231	5.7984	0	1.28324	1.58e-35
SucS1	TRINITY_DN4362_c0_g1_i1.p1	8.73107	8.87173	8.78825	8.78646	8.44323	8.45446	8.47722	8.57114	8.23579	8.36591	8.25604	8.25691	-0.300955	4.54e-06	-0.530564	6.87e-17	-0.232884	0.000362234
SucS1	TRINITY_DN4362_c0_g1_i3.p1	7.48055	7.50213	7.5262	7.45203	7.44906	7.40618	7.48738	7.56515	7.49984	7.60243	7.50338	7.53937	-0.00546875	1	0.0316457	0.847981	0.0337085	0.886545
SWEET1b	TRINITY_DN20541_c0_g1_i1.p1					-3.57405					-3.32164	-3.36198		1.55219	1	2.37266	0.789711	0.901983	1
SWEET1b	TRINITY_DN20541_c0_g1_i2.p1	1.74514	1.15462	2.03511	0.816271	0.607506	0.60063	-0.000168376	0.687136	0.944791	0.689994	-0.542992	0.56565	-1.00657	0.00408045	2.37266	0.789711	-0.0101849	1

### Sheet: tBlastx in E. grandiflorum
		Log2TPM												Fold changes						Description
Query	ID	Nc				+AMF				+AMF+GA3				+AMF/Nc		+AMF+GA3/Nc		+AMF+GA3/+AMF
		1	2	3	4	1	2	3	4	1	2	3	4	log2FC	FDR	log2FC	FDR	log2FC	FDR
MtFatM	Medtr1g109110.1
	TRINITY_DN23541_c0_g1_i1.p1	5.61898	5.70029	5.5966	5.77535	4.04739	4.69437	4.06277	4.23511	4.72736	4.2998	4.59388	4.39366	-1.38416	1.82e-27	-1.17586	4.42e-31	0.206013	0.42367	palmitoyl-acyl carrier protein thioesterase, chloroplastic-like
	TRINITY_DN23541_c0_g1_i9.p1	5.07763	5.11964	5.18946	5.23447	3.41665	4.16971	3.52878	3.68762	4.08494	3.41209	4.11956	3.82286	-1.42123	1.11e-26	-1.28436	7.39e-25	0.133071	0.803851	palmitoyl-acyl carrier protein thioesterase, chloroplastic-like
	TRINITY_DN975_c1_g1_i7.p1	3.18571	3.16962	2.8399	3.02431	4.28136	4.26564	4.29246	4.27755	5.31825	5.30504	5.22931	5.38977	1.2239	2.29e-32	2.23406	1.98e-107	1.00676	3.29e-36	palmitoyl-acyl carrier protein thioesterase, chloroplastic
	TRINITY_DN975_c1_g1_i2.p1	3.19877	2.97168	2.79044	3.18973	3.99426	4.22833	4.02453	3.78995	4.88077	4.97834	4.94197	5.15116	0.974925	3.07e-13	1.92798	8.91e-70	0.951233	6.15e-20	palmitoyl-acyl carrier protein thioesterase, chloroplastic
	TRINITY_DN975_c1_g1_i3.p1	3.42489	3.6913	3.50096	3.67488	4.1742	3.87915	4.00383	3.91492	4.46842	4.56315	4.55148	4.84319	0.425946	0.000307491	1.01913	2.05e-20	0.589801	1.05e-07	palmitoyl-acyl carrier protein thioesterase, chloroplastic [Erythranthe guttata]
	TRINITY_DN975_c1_g1_i6.p1	3.79484	3.93075	4.05011	3.79885	3.99002	3.66003	3.95558	3.75121	3.82533	3.78458	3.83681	3.86212	-0.0416036	0.957047	-0.0848583	0.681888	-0.047124	0.976746	palmitoyl-acyl carrier protein thioesterase, chloroplastic-like
	TRINITY_DN23541_c0_g1_i4.p1	5.23106	5.26196	5.26836	5.32482	3.63664	4.1514	3.68111	3.7074	4.21016	3.78826	4.21423	3.94372	-1.45975	8.06e-41	-1.23666	1.31e-33	0.219107	0.353394
	TRINITY_DN7605_c0_g1_i13.p1	3.51276	3.47075	3.80255	4.19284	3.20822	3.39743	3.28234	3.12842	2.61422	2.44294	2.34815	2.49812	-0.511432	0.0028872	-1.31083	4.55e-15	-0.802639	2.21e-10	palmitoyl-acyl carrier protein thioesterase, chloroplastic-like
	TRINITY_DN1711_c0_g1_i6.p1	5.9621	6.09391	6.00249	6.12807	6.27663	6.20867	6.16759	5.96863	6.17199	6.41646	6.24156	6.3909	0.118926	0.36636	0.244905	0.00662176	0.123218	0.409796	oleoyl-acyl carrier protein thioesterase 1, chloroplastic
	TRINITY_DN1711_c0_g1_i1.p1	2.47578	2.60017	2.62202	2.70574	2.71255	2.42701	2.48456	2.62438	2.80656	2.8349	2.68135	2.8831	-0.0308684	1	0.182572	0.301787	0.210064	0.29051	oleoyl-acyl carrier protein thioesterase 1, chloroplastic
	TRINITY_DN975_c1_g1_i4.p1	2.93768	3.24762	2.9715	3.02767	3.38595	3.31838	3.50257	3.33753	3.78736	3.67078	3.34804	3.8342	0.343599	0.0469794	0.601763	0.000364197	0.254325	0.226568	palmitoyl-acyl carrier protein thioesterase, chloroplastic
	TRINITY_DN975_c0_g1_i5.p1	3.22199	3.1726	3.3928	3.01868	2.97389	3.26247	3.22062	3.23657	2.93148	2.97987	3.28947	3.26489	-0.0221593	1	-0.0936228	0.72572	-0.0740756	0.884228	palmitoyl-acyl carrier protein thioesterase, chloroplastic [Erythranthe guttata]
	TRINITY_DN975_c0_g1_i2.p1	3.37286	3.22624	3.31207	3.26154	3.43007	3.3266	3.30916	3.44898	3.10656	3.35184	3.19784	3.23041	0.0931765	0.669798	-0.0830718	0.734396	-0.179444	0.289872	palmitoyl-acyl carrier protein thioesterase, chloroplastic
	TRINITY_DN975_c0_g1_i4.p1	2.6145	2.97779	2.92365	3.11051	3.07929	2.99441	3.11944	2.93452	2.41657	2.89113	2.7804	2.67703	0.12065	0.634581	-0.23228	0.277136	-0.355864	0.0370385	palmitoyl-acyl carrier protein thioesterase, chloroplastic [Erythranthe guttata]
	TRINITY_DN975_c1_g1_i8.p1	1.96277	2.16962	1.76505	2.56824	2.94888	3.04376	2.99778	2.51311	4.01869	3.87937	3.89348	3.98059	0.741426	0.00115094	1.77002	2.1e-28	1.02758	7.98e-13	palmitoyl-acyl carrier protein thioesterase, chloroplastic
	TRINITY_DN975_c0_g1_i8.p1	3.15217	3.05895	3.03862	3.13416	3.02082	2.83279	3.19297	3.02244	3.17368	3.02169	2.89646	3.0311	-0.0612088	0.865721	-0.0795273	0.789711	-0.0211695	1	palmitoyl-acyl carrier protein thioesterase, chloroplastic
	TRINITY_DN975_c0_g1_i12.p1	3.59086	3.47694	3.41229	3.48683	3.30296	3.10072	3.03578	3.23657	2.78463	3.02169	2.92531	3.09639	-0.313758	0.0156615	-0.543897	6.29e-06	-0.233617	0.17802	palmitoyl-acyl carrier protein thioesterase, chloroplastic [Erythranthe guttata]
	TRINITY_DN975_c1_g1_i5.p1	2.69633	2.00627	2.50414	2.34035	3.25502	3.13176	3.24116	2.98783	4.02526	3.88594	3.94217	4.37923	0.761507	6.74e-06	1.65051	1.51e-23	0.886605	7.45e-10	palmitoyl-acyl carrier protein thioesterase, chloroplastic
	TRINITY_DN7605_c0_g1_i2.p1	3.5578	3.49084	3.90009	4.04678	3.31363	3.39343	3.59385	3.20315	2.93182	2.2169	2.76152	2.40806	-0.376088	0.0361674	-1.17614	2.35e-10	-0.804545	8.01e-06	palmitoyl-acyl carrier protein thioesterase, chloroplastic-like
	TRINITY_DN7605_c0_g1_i14.p1	3.17428	3.42065	3.18301	3.03608	2.59745	3.07366	2.6628	2.74451	2.28266	2.19779	2.28869	1.72843	-0.428508	0.0192724	-1.08386	2.23e-10	-0.658782	0.00159628	palmitoyl-acyl carrier protein thioesterase, chloroplastic-like
MtRAM2	KX774513.1
	TRINITY_DN7952_c0_g3_i1.p1	-1.38997	-1.68771	-1.84519	-2.18956	-3.56825	-4.4052	-1.70644	-1.75927	-3.23096		-4.35618	-4.34707	-0.628344	0.474566	-2.43799	0.000868332	-1.80326	0.224446	glycerol-3-phosphate 2-O-acyltransferase 6
	TRINITY_DN7952_c0_g4_i1.p1	5.77344	5.77933	5.87156	5.99577	5.2819	5.37386	5.56221	5.62018	4.68546	4.49367	4.63763	4.59561	-0.385207	6.98e-05	-1.26775	3.79e-52	-0.886012	1.14e-22	glycerol-3-phosphate 2-O-acyltransferase 6
	TRINITY_DN33654_c0_g1_i3.p1	4.31107	4.45128	4.35542	4.41904	3.82556	3.62274	4.04051	3.90944	3.53096	3.41597	3.63154	3.64574	-0.518742	5.06e-08	-0.84117	4.15e-22	-0.325706	0.0068043	glycerol-3-phosphate 2-O-acyltransferase 4
	TRINITY_DN1082_c0_g1_i1.p2	2.61878	2.42057	2.58983	2.77339	1.79806	2.14271	1.98882	1.85152	1.3925	0.737311	0.696971	0.831608	-0.650347	2.63e-06	-1.6809	3.86e-24	-1.03461	4.11e-08	glycerol-3-phosphate acyltransferase 5-like
	TRINITY_DN1082_c0_g1_i9.p1	3.1105	3.37666	3.18339	3.18653	2.29131	2.63781	2.4993	2.67708	1.67669	1.41597	1.23545	1.18444	-0.679764	1.04e-08	-1.84481	3.66e-43	-1.16837	4.61e-14	glycerol-3-phosphate acyltransferase 5-like
	TRINITY_DN1082_c0_g1_i3.p2	2.2912	2.50237	2.44896	2.73567	1.64996	1.97859	2.24483	1.94993	1.26964	0.902371	0.900504	0.909611	-0.524108	0.00127439	-1.51735	1.14e-20	-0.996047	9.65e-08	glycerol-3-phosphate acyltransferase 5-like
	TRINITY_DN1082_c0_g1_i11.p2	2.33889	2.75795	2.58446	2.78853	2.18784	2.26763	2.55611	2.00259	0.690545	1.34264	1.182	1.4749	-0.352737	0.0466554	-1.43814	5.65e-18	-1.08812	3.03e-09	glycerol-3-phosphate acyltransferase 5-like
	TRINITY_DN1082_c0_g1_i8.p2	2.44482	2.46206	2.60683	2.45733	2.25372	2.17927	2.30818	2.17592	1.30722	1.50614	1.11787	1.52553	-0.254436	0.0799803	-1.13388	5.55e-16	-0.882643	1.51e-09	glycerol-3-phosphate acyltransferase 5-like
	TRINITY_DN1082_c0_g1_i2.p2	2.61333	2.73872	2.84185	2.85186	2.5444	2.36431	2.5843	2.28089	1.64164	1.28374	1.21303	1.09381	-0.306589	0.0277259	-1.46047	3.17e-24	-1.15676	1.09e-13	glycerol-3-phosphate acyltransferase 5-like
	TRINITY_DN92836_c0_g1_i1.p1	2.52939	2.60742	2.73771	2.83641	3.10962	2.74429	2.93901	3.03217	2.09255	1.24869	1.69773	1.6463	0.28717	0.0369627	-0.997273	5.99e-10	-1.28844	3.33e-17	glycerol-3-phosphate acyltransferase 1
	TRINITY_DN73085_c0_g1_i1.p1							-3.79116						1.54551	1	0	1	-1.50557	1	glycerol-3-phosphate acyltransferase 1
	TRINITY_DN33654_c0_g1_i2.p1	3.68328	3.54932	3.4687	3.67174	2.94482	2.85533	3.08364	3.2493	2.84229	2.72856	2.41641	2.49423	-0.545198	3.11e-06	-0.982375	3.24e-15	-0.439925	0.00759224	glycerol-3-phosphate 2-O-acyltransferase 4
	TRINITY_DN33654_c0_g1_i4.p1	3.8555	3.3668	3.43171	3.61479	2.93814	2.74164	2.98861	2.88572	2.71152	2.74694	2.48901	2.61101	-0.676848	2.31e-07	-0.950447	4.71e-12	-0.278781	0.0927199	glycerol-3-phosphate 2-O-acyltransferase 4
MtPT4	AY116211.1
	TRINITY_DN8903_c0_g1_i1.p1	5.47888	5.82547	5.67971	5.61294	4.39137	4.43012	4.4336	4.47456	3.24052	3.59702	3.33335	3.19842	-1.21528	1.04e-45	-2.31869	7.66e-113	-1.10645	2.11e-34	inorganic phosphate transporter 1-4-like
	TRINITY_DN8903_c0_g1_i4.p1	4.39124	4.93989	4.6736	4.63807	3.54283	3.84073	3.56151	3.58293	2.7687	3.10935	3.14537	2.78338	-1.03103	7.4e-18	-1.72644	2.11e-42	-0.696612	4.77e-09	inorganic phosphate transporter 1-4
	TRINITY_DN10840_c0_g1_i1.p1	7.03688	7.22685	7.11078	7.07472	5.48602	5.51404	5.45412	5.64595	4.42633	4.51934	4.30763	4.26715	-1.58048	2.25e-103	-2.74533	5.43e-240	-1.16836	4.47e-47	inorganic phosphate transporter 1-4
	TRINITY_DN974_c1_g1_i2.p1	-4.4692	-0.766941	-2.18745	-3.59071	-2.32555	-0.314501	-2.2007	-0.186416	-1.14026	-0.93563	-2.85044	-2.84133	1.14098	0.254228	0.389402	0.870878	-0.752805	0.559655	inorganic phosphate transporter 1-4-like
	TRINITY_DN24709_c1_g3_i1.p1	8.77909	8.8383	8.92652	8.55238	6.84874	7.33659	6.77751	7.50671	5.60776	6.24344	6.02195	5.24569	-1.62176	1.58e-27	-2.96732	3.49e-67	-1.34802	5.09e-11	inorganic phosphate transporter 1-4-like
	TRINITY_DN10840_c0_g2_i1.p1	4.08674	4.56661	4.67764	4.41318	0.727405	1.24555	0.806807	1.13566	-0.776613	0.0771147	0.157068	-1.30776	-3.455	2.04e-114	-4.79609	3.77e-145	-1.3473	1.43e-06	inorganic phosphate transporter 1-4-like
	TRINITY_DN16000_c0_g1_i1.p1	5.20755	5.43221	5.26154	5.27462	3.40975	3.75953	3.55629	3.75103	3.4703	3.33366	3.65809	2.77557	-1.66481	2.08e-71	-1.96624	4.25e-48	-0.305526	0.160534	inorganic phosphate transporter 1-4-like
	TRINITY_DN974_c1_g1_i1.p1	-2.45814	-1.39332	-2.1764	-2.57966	-1.46649	-0.772931	-2.18965	-0.934353	-1.29913	-0.683567	-4.42435	-1.24532	0.794693	0.223641	0.620069	0.509277	-0.186825	1	inorganic phosphate transporter 1-4-like
	TRINITY_DN16000_c0_g1_i3.p1	5.96654	6.11858	6.05743	6.03477	4.44857	4.46387	4.36549	4.59811	3.97914	3.94258	4.14059	3.83142	-1.56771	2.69e-98	-2.08237	7.98e-147	-0.51802	4.81e-08	inorganic phosphate transporter 1-4-like
	TRINITY_DN16000_c0_g1_i5.p1	6.28645	6.46511	6.40673	6.31669	4.57325	4.65439	4.66013	4.69395	4.2098	4.2902	4.43142	4.12755	-1.71746	3.97e-126	-2.11611	3.36e-147	-0.401603	5.58e-06	inorganic phosphate transporter 1-4-like
	TRINITY_DN34977_c0_g1_i1.p1	0.337154	0.357589	1.4225	0.456649	7.93067	8.26177	7.94928	7.94603	8.88614	9.04759	8.86644	8.89217	7.30812	0	8.18029	0	0.870678	3.45e-22	inorganic phosphate transporter 1-11-like
	TRINITY_DN30381_c0_g1_i1.p1	-3.06513	-3.17023			-2.24341					-2.991	-3.03134	-2.02223	-0.0821086	1	0.953721	0.949334	1.03543	1	inorganic phosphate transporter 1-4-like
	TRINITY_DN97590_c0_g1_i1.p1	2.7642	3.05093	3.15432	2.87817	3.56011	3.89944	3.51275	3.43099	3.44187	3.40614	3.42663	3.61006	0.647293	1.58e-06	0.488176	2.56e-05	-0.160579	0.408523	organic cation/carnitine transporter 7-like
	TRINITY_DN2042_c0_g1_i3.p1	3.9805	3.95164	4.03762	4.02435	4.07948	3.93894	4.03652	3.94913	5.26271	5.23653	5.31293	5.49868	0.0110817	1	1.31743	1.94e-58	1.30312	1.7e-60	inositol transporter 4-like
	TRINITY_DN2042_c0_g1_i4.p1	3.06399	3.06305	3.23847	3.08907	3.59149	3.45024	3.53603	3.28297	4.24596	4.21329	4.27882	4.59618	0.362328	0.00145718	1.21158	4.84e-30	0.846179	2.52e-15	inositol transporter 4-like
	TRINITY_DN80_c0_g1_i4.p1	6.24102	6.18151	6.35647	6.1598	5.75303	5.78048	5.91362	5.83029	5.60533	5.8002	5.76504	5.65143	-0.408435	5.76e-08	-0.543823	1.05e-12	-0.138351	0.165754	inositol transporter 1-like isoform X1
	TRINITY_DN80_c0_g1_i3.p1	6.50572	6.45477	6.50211	6.36672	6.13275	6.13202	6.21844	6.1161	5.79127	6.07893	6.01813	6.0294	-0.30038	2.11e-05	-0.490075	2.06e-10	-0.192375	0.0326537	inositol transporter 1
	TRINITY_DN2042_c0_g1_i1.p1	3.61793	3.02741	3.45788	3.40235	3.83903	3.97271	3.97774	3.67527	3.99454	4.46688	4.40395	4.59714	0.488324	0.000190561	0.975093	5.6e-13	0.485137	0.00019211	inositol transporter 4-like
	TRINITY_DN8746_c0_g1_i8.p1	1.70561	2.28542	1.8535	2.12581	1.69929	1.95646	1.81329	1.8834	1.7703	1.91891	2.16355	2.37547	-0.1681	0.531845	0.0485084	1	0.214176	0.403083	inositol transporter 4
	TRINITY_DN8746_c0_g1_i7.p1	2.17002	2.23925	2.14301	2.43007	1.6665	1.87846	1.96801	1.49197	1.88277	1.7239	1.81067	2.04465	-0.480248	0.00184495	-0.396144	0.00832582	0.0813216	0.909221	inositol transporter 4-like

### Sheet: SL
		Log2TPM												Fold changes
Gene	ID	NC				+AMF				+AMF+GA3				+AMF/NC		+AMF+GA3/NC		+AMF+GA3/+AMF
		1	2	3	4	1	2	3	4	1	2	3	4	log2FC	FDR	log2FC	FDR	log2FC	FDR
	L. japonicus
D27	Lj1g0012318.1.Lj1.0v1	5.50282	5.42251	5.33109		7.21229	7.04884	7.069	7.01933	3.90128	3.82512	4.11478	3.38285	1.59586	7.78e-23	-1.62749	1.06e-22	-3.26917	2.78e-80
CCD7	Lj1g0018675.1.Lj1.0v1	5.2826	5.41362	5.77037		5.78106	5.64332	5.76904	5.66805	4.32731	4.20114	4.25512	3.22255	0.146027	0.67563	-1.47086	2.05e-11	-1.66376	3.58e-16
CCD8	Lj1g0019414.1.Lj1.0v1	8.01869	7.90341	7.63497		7.21422	7.16424	7.03946	6.87548	4.8578	4.6778	4.62788	4.81741	-0.860509	1.24e-06	-3.15059	2.2e-86	-2.33538	6.14e-51
MAX1-1	Lj1g0022483.1.Lj1.0v1	6.27024	6.13367	6.10878		5.58295	5.42918	5.56017	5.43054	4.78291	4.52804	4.48025	4.22676	-0.742191	6.42e-06	-1.6901	4.78e-28	-0.99254	1.56e-10
MAX1-2	Lj5g0006518.1.Lj1.0v1	3.28514	3.24828	3.04101		2.6896	3.12031	2.45644	2.6255	4.11929	3.76091	4.12132	3.42377	-0.52847	0.0230791	0.650238	0.00281407	1.1322	5.38e-09
PDR1-1	Lj1g0016782.1.Lj1.0v1	5.05551	5.13284	5.31478		4.80757	4.0437	4.50774	4.4445	4.4458	3.9386	4.26736	3.75133	-0.76211	0.000234492	-1.08022	2.67e-10	-0.363594	0.152278
PDR1-2	Lj5g0007575.1.Lj1.0v1	5.48889	5.46281	5.55064		5.31262	5.19258	5.16387	5.24988	5.63164	5.31213	5.88867	5.30434	-0.340776	0.0760534	0.0156766	1	0.310638	0.133556
D14	Lj5g0015705.1.Lj1.0v1	3.27448	2.57317	3.49642		2.77732	3.48085	3.4978	3.33093	2.41755	2.54702	3.28614	3.07588	0.0671756	1	-0.320999	0.515487	-0.436326	0.159318
DKL2	Lj2g0008495.1.Lj1.0v1	3.20299	3.11827	3.06911		7.36164	7.48617	7.26475	7.14359	5.1574	5.21905	5.20733	4.76061	4.11424	2.86e-111	1.93358	2.85e-30	-2.22794	1.8e-43
KAI2-1	Lj2g0007403.1.Lj1.0v1	3.34403	3.16289	3.55676		3.48732	3.89077	3.38139	3.46173	2.97083	3.07469	3.14325	3.34724	0.131792	0.778727	-0.254575	0.371527	-0.434491	0.0292564
KAI2-2	Lj4g0019758.1.Lj1.0v1	6.67946	6.56439	6.59693		5.35503	5.49964	5.04575	4.89938	5.60129	5.69948	5.41167	5.47465	-1.47288	7.94e-19	-1.09544	5.6e-14	0.329704	0.0922113
	D. carota
D27-1	DCAR_012509.v1.0.388	2.9875	3.21926	2.55868	2.85969	6.24978	7.02447	6.29504	6.60682	6.03205	5.69742	5.84013	4.88914	3.63071	2.51e-52	2.68186	2.91e-22	-0.85329	0.00750066
D27-2	DCAR_018439.v1.0.388	3.01656	3.97242	2.90324	3.44724	3.60504	5.03449	3.37858	4.11215	4.36393	5.04164	4.59714	5.15143	0.758554	0.160989	1.38	7.6e-05	0.720301	0.160993
CCD7	DCAR_031889.v1.0.388	5.27094	5.15022	5.03947	5.51562	5.87851	6.59832	5.61782	6.22373	5.36268	5.92822	5.662	5.56518	0.850296	0.000640411	0.336621	0.419638	-0.417329	0.28765
CCD8	DCAR_004470.v1.0.388	7.78634	7.76775	7.56639	8.20561	7.28206	7.30889	6.39766	7.03005	7.8464	9.02999	7.72008	8.1015	-0.82261	0.00113054	0.378209	0.623013	1.29847	0.000212873
MAX1	DCAR_007732.v1.0.388	7.22723	7.33309	7.22811	7.20456	7.69718	8.35943	7.29536	7.81707	7.17717	7.55186	7.33857	7.42134	0.567864	0.0374975	0.0715778	1	-0.396815	0.306901
PDR1	DCAR_001031.v1.0.388	6.89049	6.80868	6.84803	6.93362	6.19775	7.21044	6.12284	6.92838	6.76703	6.62174	6.61606	6.94499	-0.206333	0.722073	-0.185716	0.824486	0.117757	0.966446
D14	DCAR_009882.v1.0.388	4.88463	4.54647	4.29629	4.35712	5.1617	4.39055	4.93196	4.55082	4.48617	4.58549	4.40308	4.8372	0.23348	0.671655	-0.00044866	1	-0.139148	0.919028
DKL2	DCAR_012087.v1.0.388	4.01725	4.14587	3.72718	3.90102	8.83357	8.94726	8.36624	8.56202	7.89088	8.12138	7.94844	7.3728	4.71679	3.16e-111	3.84241	5.06e-67	-0.776792	0.00286786
KAI2	DCAR_017602.v1.0.388	6.27985	6.43983	6.27909	6.01503	6.11671	6.24876	5.97751	6.06484	5.74315	6.24476	5.65082	6.05172	-0.181583	0.652243	-0.374991	0.374382	-0.0957966	0.971592
	E. grandiflorum
D27	TRINITY_DN4550_c0_g1_i4.p1	3.93325	3.61242	3.90305	3.76075	3.95137	4.06098	4.09072	4.11806	3.7927	3.90355	3.70401	3.53415	0.257759	0.0587777	-0.0820613	0.783242	-0.343072	0.0130373
D27	TRINITY_DN4550_c0_g1_i5.p1	4.12682	3.75869	3.88538	3.9439	4.45104	4.45144	4.33392	4.34249	3.64338	3.93792	3.79482	3.94231	0.468199	2.52e-05	-0.112447	0.575028	-0.582913	3.02e-08
CCD7	TRINITY_DN20535_c0_g1_i3.p1	4.99342	5.09673	4.78377	4.98158	5.41655	5.32165	5.43	5.36009	4.88018	4.75022	4.72355	4.85232	0.42129	6.7e-07	-0.179954	0.116504	-0.605197	3.99e-17
CCD7	TRINITY_DN20535_c0_g1_i4.p1	5.25228	5.22688	4.94437	5.19934	5.52195	5.38304	5.53147	5.56064	5.16455	4.94893	4.88366	4.8889	0.346812	0.00013801	-0.198445	0.123992	-0.549489	6.4e-10
CCD8	TRINITY_DN2092_c0_g1_i1.p1	7.9506	7.89932	7.60047	7.70855	8.15898	7.94649	8.0728	8.18265	5.39056	5.50384	5.31039	5.45685	0.303035	0.00305862	-2.39402	2.78e-145	-2.70085	9.86e-282
CCD8	TRINITY_DN2092_c0_g1_i2.p1	7.50533	7.45685	7.12661	7.3425	7.73018	7.55241	7.70304	7.74875	5.08884	5.0227	4.81998	5.01226	0.327146	0.000952074	-2.38971	1.69e-124	-2.72114	3.76e-263
MAX1	TRINITY_DN20769_c0_g1_i1.p1	1.57176	2.55412	2.11654	2.01503	3.18356	3.04838	2.93712	2.95989	3.56366	3.9618	3.84077	4.26332	0.930359	4.52e-08	1.80184	3.84e-24	0.869025	8.14e-10
PDR1	TRINITY_DN35_c0_g1_i6.p1	1.90766	2.33111	1.94211	2.12584	0.637123	0.498516	0.565429	0.692189	0.37577	-0.16596	0.0520115	0.107661	-1.47975	1.51e-33	-1.99804	6.36e-45	-0.523263	0.00202836
D14	TRINITY_DN11600_c0_g3_i1.p1	0.0884895	-0.601569	0.0483093	0.189369	1.57318	2.10301	2.04504	1.61228	1.98447	1.78712	1.53732	1.24687	1.88806	1.01e-12	1.67466	4.38e-09	-0.215847	0.685966
D14	TRINITY_DN11600_c0_g3_i2.p1	0.203967	0.720359	0.711274	1.38201	0.848814	1.65823	1.04504	1.41434	-0.0155346	1.10123	0.785252	1.83183	0.447941	0.249246	0.237911	0.804685	-0.216419	0.840318
DKL2-1	TRINITY_DN27109_c0_g1_i1.p1	1.90991	1.93035	1.05416	1.53842	3.01367	2.70204	2.86194	3.05519	3.2242	3.00035	3.53956	3.26157	1.27065	8.52e-13	1.60169	6.03e-18	0.327984	0.0821471
DKL2-1	TRINITY_DN27109_c0_g1_i2.p1	-1.96976	-2.07485	-2.00994	-3.67623	5.58668	5.80292	5.66409	5.52366	6.60851	6.99718	6.59932	6.90076	7.88761	0	8.99838	0	1.11354	2.94e-27
DKL2-2	TRINITY_DN30273_c0_g1_i2.p1	-0.353315	0.278555	0.960142	0.055687	5.77827	6.18434	6.00892	6.20851	7.96501	8.07348	7.89534	7.92427	5.73437	3.51e-257	7.62303	0	1.88682	1.09e-91
DKL2-2	TRINITY_DN30273_c0_g1_i3.p1	-0.52324	-0.820981	-0.393495	-1.32282	4.50306	4.95339	4.66412	5.00747	6.76247	6.83861	6.57125	6.828	5.51135	9.92e-154	7.44631	0	1.93381	1.06e-72
KAI2	TRINITY_DN515_c3_g1_i5.p1	6.10247	6.07557	6.20145	6.19603	6.43163	6.57136	6.59179	6.34314	6.2132	6.29741	6.06898	6.05299	0.350625	8.35e-05	0.00218288	1	-0.351235	0.000368658

### Sheet: GA
		Log2TPM												Fold changes
Gene	ID	NC				+AMF				+AMF+GA3				+AMF/NC		+AMF+GA3/NC		+AMF+GA3/+AMF
		1	2	3	4	1	2	3	4	1	2	3	4	log2FC	FDR	log2FC	FDR	log2FC	FDR
	L. japonicus
GID1A	Lj5g0017028.1.Lj1.0v1	4.54484	4.38426	4.4724		3.88846	3.98381	3.64173	3.53778	4.35394	4.21774	4.23274	4.38111	-0.769563	3.49e-06	-0.202897	0.333309	0.519343	0.00140817
GID1B-1	Lj1g0025994.1.Lj1.0v1	5.86738	5.72781	5.91505		5.34396	5.51356	5.38346	5.11962	4.87196	4.86519	4.85128	4.80562	-0.565312	0.00103583	-1.02191	2.85e-14	-0.503638	0.00180087
GID1B-2	Lj5g0007227.1.Lj1.0v1	5.8951	5.86183	5.95976		5.66112	5.92616	5.85073	5.58146	4.93417	4.67494	4.68416	4.61099	-0.217695	0.373293	-1.20743	3.98e-18	-1.03586	3.61e-11
GA20ox-1	Lj5g0008604.1.Lj1.0v1	3.95653	3.81689	3.77404		4.98645	4.88907	4.95849	4.82036	1.47302	1.05267	2.27181	-0.237811	0.992475	3.24e-10	-2.4984	5.2e-12	-3.5332	5.31e-29
GA20ox-2	Lj2g0010713.1.Lj1.0v1	3.54002	3.56021	3.31185		3.79766	3.87151	3.51944	2.88439			-3.15763		0.0100127	1	-8.43852	3.06e-107	-8.4992	1.93e-89
GA3ox-1	Lj3g0010172.1.Lj1.0v1	0.0622972	0.390607	-0.875181		0.406921	1.20048	0.607986	0.170388	-4.3241	-2.29699	-2.25069	-0.732114	0.629648	0.316514	-1.90849	0.00660222	-2.58734	1.43e-08
GA3ox-2	Lj3g0002478.1.Lj1.0v1	3.29492	2.96398	2.7913		0.28842	1.36577	1.53168	0.340917	2.77618	1.83547	2.46673	1.60567	-2.11264	1.9e-11	-0.821225	0.0116459	1.24548	0.000617099
EXPANSIN-1	Lj2g0016742.1.Lj1.0v1	3.70291	3.79769	4.34404		2.70709	2.05861	2.11641	2.1471	3.32294	3.32678	3.39635	3.3954	-1.76013	8.13e-13	-0.647289	0.00480159	1.06538	2.55e-07
EXPANSIN-2	Lj4g0008744.1.Lj1.0v1	4.4582	4.53979	4.83005		4.0681	3.32404	3.88588	3.06308	4.09898	4.55263	4.3359	4.8911	-1.04561	3.04e-05	-0.146345	0.771831	0.851699	0.00118558
	D. carota
GID1A	DCAR_029455.v1.0.388	5.22801	5.33442	5.08134	5.04505	5.54277	5.33343	5.45787	5.21611	4.21416	4.90234	4.59479	4.75981	0.193548	0.610937	-0.588543	0.0585629	-0.685471	0.0129507
GID1B-1	DCAR_002777.v1.0.388	6.20848	5.94323	5.90881	5.32548	4.96747	5.13765	5.77263	5.7245	3.73527	4.46232	3.85506	5.06126	-0.460355	0.208612	-1.54469	6.08e-06	-0.994123	0.0132718
GID1B-2	DCAR_012444.v1.0.388	6.8061	6.85141	6.7304	6.42793	6.56674	6.79923	6.75008	6.69644	6.00573	6.14071	6.08831	6.25246	-0.032323	1	-0.647683	0.00868769	-0.519074	0.0371056
GID1B-3	DCAR_018377.v1.0.388	6.07178	5.81276	5.89764	5.6839	5.42053	5.52335	5.76606	5.88539	5.6658	5.5735	5.55976	5.63203	-0.23543	0.515723	-0.326175	0.37439	0.00239991	1
GA20ox-1	DCAR_009411.v1.0.388	-2.11684	-1.17224	-1.15977	-3.04462	-0.121696	-3.0235	0.706154	-2.71599	-2.70753	-4.84482	-0.417814	-4.13916	1.13393	0.495371	-0.452885	1	-1.48308	0.493592
GA20ox-2	DCAR_018139.v1.0.388	3.11724	3.72351	3.68352	3.64369	4.74463	5.18037	4.83496	4.88416	0.840295	0.528975	1.05524	-0.243411	1.32938	4.56e-09	-3.02765	3.55e-16	-4.26447	3.66e-45
GA3ox-1	DCAR_016233.v1.0.388	1.56433	0.917842	1.01132	-0.187196	0.645123	-0.0956898	-0.545359	-0.688644	1.14989	0.0305217	-0.219356	-2.01871	-1.04632	0.202882	-0.930206	0.55741	0.218352	1
GA3ox-2	DCAR_021323.v1.0.388	-2.72522	-3.62862	-2.51661	-3.501	-0.816234	-0.157951	-0.624694	0.622047	0.228408	-0.323921	0.495041	-1.84065	2.79573	0.000343511	2.72734	0.00250836	0.0209931	1
EXPANSIN-1	DCAR_000891.v1.0.388	1.79566	0.533801	1.92722	2.51557	0.899503	1.65453	-0.462273	1.57501	3.94912	3.39679	3.21228	2.48483	-0.749364	0.475022	1.42448	0.0172622	2.27324	4.26e-05
EXPANSIN-2	DCAR_005669.v1.0.388	0.642067	0.192385	1.49704	0.735045	1.15994	0.408239	-0.196007	1.19883	3.71599	3.34907	2.55449	2.42934	-0.133301	1	2.1664	3.99e-05	2.4034	7.06e-06
	E. grandiflorum
GID1B	TRINITY_DN2292_c0_g1_i1.p1	5.10058	5.22361	5.18748	4.97288	5.21742	5.20392	5.24552	5.23657	4.78463	4.81127	4.7828	4.86492	0.10899	0.38382	-0.327571	0.000475187	-0.439829	9.29e-09
GID1B	TRINITY_DN2292_c0_g1_i3.p1	5.08193	5.09399	5.29903	5.10332	4.91301	5.06043	5.05895	5.06228	4.7052	4.58821	4.68496	4.64253	-0.115207	0.37504	-0.506019	2.26e-08	-0.394039	6.39e-06
GID1B	TRINITY_DN2292_c0_g1_i4.p1	4.95098	5.15612	5.22655	4.97907	5.19714	5.32922	5.31345	5.29028	4.95837	4.9513	4.74688	5.15273	0.207318	0.0544059	-0.138044	0.379299	-0.348809	0.000740068
GID1B	TRINITY_DN2292_c0_g1_i5.p1	4.82202	4.98308	5.09399	4.96042	4.8784	5.10072	5.11897	5.10651	4.47978	4.58357	4.36514	4.52414	0.0929895	0.563424	-0.49299	3.3e-07	-0.589102	1.44e-10
GID1B	TRINITY_DN2292_c0_g2_i1.p1	4.00611	4.00178	4.29887	3.92695	4.20399	4.33354	4.64285	4.32799	3.93966	4.08025	4.09413	4.24396	0.329959	0.0140247	0.0143735	1	-0.319063	0.0142053
GID1B	TRINITY_DN2292_c0_g2_i2.p1	3.50356	3.78445	3.58226	3.50092	3.80945	3.86071	4.07199	4.11774	3.51351	3.5509	3.58951	3.60713	0.380759	0.00171714	-0.0474278	0.922928	-0.43181	0.000153977
GID1B	TRINITY_DN2292_c0_g2_i3.p1	3.70702	4.03012	3.83761	3.89683	4.25053	4.47192	4.39056	4.27036	3.86603	4.03662	3.84989	4.21689	0.480595	7.11e-06	0.111486	0.566782	-0.372048	0.00151599
GID1B	TRINITY_DN2292_c0_g2_i4.p1	3.54715	3.33514	3.44557	3.62578	4.10584	4.2003	4.37753	4.30011	3.58997	4.02339	3.51955	3.71344	0.76489	1.39e-13	0.217089	0.192613	-0.550564	6.6e-06
GID1B	TRINITY_DN2292_c0_g2_i5.p1	4.18488	3.97287	4.16088	4.16795	5.03613	5.07147	4.94499	5.00007	4.333	4.63	4.56	4.57764	0.896381	1.53e-25	0.391282	0.000129646	-0.507689	7.17e-09
GA20ox	TRINITY_DN11191_c1_g1_i1.p1	2.83106	3.10253	3.24339	3.18954	4.67476	4.78707	4.81356	4.71937	1.06407	0.827195	0.201891	1.08547	1.65411	3.76e-64	-2.28018	7.2e-39	-3.93912	6.56e-219
GA20ox	TRINITY_DN11191_c1_g1_i2.p1	2.24703	2.34048	2.29848	2.32407	3.90621	3.80092	4.11357	4.20574	0.175745	0.0908733	0.350093	1.3592	1.71909	3e-42	-1.71243	1.36e-14	-3.43397	8.9e-82
GA3ox	TRINITY_DN8443_c0_g1_i2.p1	-0.967159	0.0976707	0.0801241	0.865525	3.73108	3.97181	3.65302	4.0361	0.439779	0.499297	0.821526	1.20503	3.68195	4.83e-89	0.590985	0.169698	-3.09435	5.36e-81
EXPANSIN	TRINITY_DN11077_c1_g1_i6.p1	2.7825	2.82743	2.13746	2.81102	3.33327	3.76728	3.30964	3.38182	3.12673	2.47417	2.53337	2.54247	0.794751	8.58e-06	0.0107667	1	-0.788698	3.17e-05
EXPANSIN	TRINITY_DN11077_c1_g1_i9.p1	2.69686	2.77463	2.69515	2.70574	3.51859	3.68163	3.41887	3.65949	3.20101	2.08511	3.04477	2.87016	0.856295	9.01e-12	0.124431	0.801	-0.738839	0.000204001

### Sheet: Trehalose
		Log2TPM												Fold changes
Gene	ID	NC				+AMF				+AMF+GA3				+AMF/NC		+AMF+GA3/NC		+AMF+GA3/+AMF
		1	2	3	4	1	2	3	4	1	2	3	4	log2FC	FDR	log2FC	FDR	log2FC	FDR
	L. japonicus
TPS1-1	Lj3g0024113.2.Lj1.0v1	4.65361	4.47325	4.87379		4.75923	5.21894	4.79843	4.92751	5.20164	4.83695	5.12722	4.95567	0.190523	0.530333	0.329859	0.0829929	0.0924963	0.791064
TPS1-2	Lj3g0025510.1.Lj1.0v1	3.29192	3.21864	3.62049		3.56513	3.55064	3.4026	3.72444	4.10186	3.86254	4.27203	3.74081	0.110133	0.798796	0.58791	0.000729855	0.431381	0.0141813
TPS1-3	Lj3g0007787.1.Lj1.0v1	3.29209	3.20536	3.58963		3.53119	3.51626	3.40165	3.6876	4.09502	3.82337	4.24073	3.74485	0.098541	0.833927	0.584559	0.000621919	0.439741	0.0109224
TPS1-4	Lj4g0012591.1.Lj1.0v1	-4.05263		-4.52063		-3.02351	-5.26809		-4.23405	-3.68415		-4.1957	-3.41409	0.478631	0.997847	0.622126	0.998847	0.0994822	1
TPP-1	Lj3g0012019.2.Lj1.0v1	3.05934	3.36178	3.62481		3.59237	3.90257	3.93102	4.85694	2.79521	2.9559	3.29839	3.20375	0.731694	0.0312706	-0.322546	0.202551	-1.09544	3.18e-05
TPP-2	Lj3g0002561.2.Lj1.0v1	4.43852	4.57064	4.95356		5.29473	5.05395	5.19213	5.04355	4.80873	4.72826	4.8856	4.78255	0.410752	0.0394651	0.101338	0.770353	-0.356547	0.0246936
TRE1	Lj4g0019041.2.Lj1.0v1	3.3445	3.33494	3.46147		4.96934	5.09647	4.94961	5.0621	3.38059	3.29864	3.26972	3.23458	1.56819	3.73e-26	-0.116431	0.699557	-1.73071	9.5e-38
	D. carota
TPS1-1	DCAR_003959.v1.0.388	-0.513232	-1.58374	-1.1347	-1.18049	0.602204	0.583857	1.30154	0.253937	0.247749	-0.919289	1.28031	-1.35565	1.77178	0.000513807	1.14828	0.314376	-0.527757	0.731687
TPS1-2	DCAR_007921.v1.0.388	-2.56074	-1.87918	-1.80899	-1.75156	-0.874149	-2.21587	-1.22318	-1.39739	-0.698263	-1.77415	-0.61018	-1.48353	0.580726	0.626083	0.802955	0.521211	0.322363	0.91449
TPS1-3	DCAR_017588.v1.0.388	3.58369	3.40064	3.50606	3.38511	3.17233	3.59563	3.3975	3.92627	4.02952	3.53877	3.41392	3.53795	0.0550067	1	0.112151	1	0.151068	0.895737
TPS1-4	DCAR_013781.v1.0.388	2.291	2.22611	1.8718	2.33244	1.69651	1.61301	0.676438	0.128763	1.55226	2.02873	1.63373	2.32504	-1.044	0.0167176	-0.312266	0.776725	0.83371	0.144055
TPP-1	DCAR_009441.v1.0.388	1.80082	1.36039	1.6176	1.87629	3.83196	3.72545	4.41128	4.07902	3.445	2.4982	2.76432	2.00992	2.34027	5.02e-17	1.01901	0.0550946	-1.22785	0.00119804
TPP-2	DCAR_020193.v1.0.388	5.12714	4.5477	4.62907	4.98448	6.29428	6.45766	6.18941	6.34724	5.08629	5.42669	5.56652	4.89928	1.46452	1.75e-14	0.370338	0.410845	-0.999792	1.87e-05
TRE1	DCAR_010023.v1.0.388	4.76169	4.6345	4.31863	4.66966	5.69951	5.85689	5.91457	5.9782	4.68743	4.80266	4.71448	4.5048	1.242	4.4e-12	0.0206051	1	-1.12883	5.67e-08
	E. grandiflorum
TPS1	TRINITY_DN26054_c0_g1_i1.p1	-1.59997	-1.51242	-2.86254	-1.94387	-1.12616	-1.96311	-1.40186	-1.88353	-2.44096	-2.01125	-1.91409	-3.77945	0.350899	0.623589	-0.495306	0.454577	-0.849222	0.107176
TPP	TRINITY_DN3127_c0_g1_i12.p1	2.91376	3.0378	3.10271	3.3693	3.55964	3.39406	3.61493	3.41371	3.59324	3.62702	3.73107	3.83328	0.389335	0.00297416	0.566329	2.69e-06	0.173483	0.255646
TPP	TRINITY_DN3127_c0_g1_i14.p1	2.30495	2.78482	3.27376	3.15613	3.62493	3.47559	3.66656	3.92532	3.00001	2.86452	3.20664	3.27385	0.760139	1.7e-05	0.152217	0.660501	-0.61185	3.74e-06
TPP	TRINITY_DN3127_c0_g1_i5.p1	2.45876	2.53614	3.30039	3.10944	3.3972	3.18697	3.26647	3.40629	3.0609	3.28598	3.08291	3.14487	0.427127	0.0293495	0.234365	0.353613	-0.19661	0.219656
TRE1	TRINITY_DN5451_c0_g1_i1.p1	0.947062	1.2112	0.936629	0.240586	4.74607	4.65294	4.59446	4.51188	6.66258	7.14316	6.90121	7.15236	3.7599	3.9e-199	6.08466	0	2.32267	3.1e-108
TRE1	TRINITY_DN5451_c0_g1_i2.p1	-1.29872	-0.555823	-0.853478	-1.28273	1.80099	1.87192	2.02867	2.01006	3.16771	3.43077	3.14107	3.34111	2.88901	1.5e-52	4.20733	2.31e-135	1.31594	3.62e-32
TRE1	TRINITY_DN5451_c0_g1_i3.p1	-0.857241	-0.682229	-1.24534	-0.616184	2.03977	2.15307	2.06333	2.05357	3.46596	3.59442	3.4299	3.7137	2.8984	6.37e-62	4.35431	1.88e-166	1.45335	7.35e-45
TRE1	TRINITY_DN5451_c0_g1_i5.p1	-0.757705	-1.67016	-1.60524	-1.22714	2.13931	2.13396	1.87336	1.78185	3.0858	3.57517	3.23029	3.6174	3.25411	8.64e-50	4.63597	1.84e-112	1.38054	1.7e-22
