## Supplemental Table 6 for "Conservation and diversity in transcriptional responses among host plants forming distinct arbuscular mycorrhizal morphotypes"

### Sheet: Fig.5B
Table S6 Enrichment analysis on the examined host plants colonized by R. irregularis and treated with GA
		L. japonicus			D. carota			E. grandiflorum
Cluster	ID	Corrected P Value	% Associated Genes	Nr. Genes	Corrected P Value	% Associated Genes	Nr. Genes	Corrected P Value	% Associated Genes	Nr. Genes	GO Term
Cluster Ⅰ	GO:0015932				0.031	13.8	11				nucleobase-containing compound transmembrane transporter activity
Cluster Ⅰ	GO:0140115				0.031	23.8	5				export across plasma membrane
Cluster Ⅰ	GO:0031225				0.031	23.8	5				anchored component of membrane
Cluster Ⅰ	GO:0004738				0.03	42.9	3				pyruvate dehydrogenase activity
Cluster Ⅰ	GO:0004739				0.03	42.9	3				pyruvate dehydrogenase (acetyl-transferring) activity
Cluster Ⅰ	GO:0006086				0.03	42.9	3				acetyl-CoA biosynthetic process from pyruvate
Cluster Ⅰ	GO:1901564				0.029	4.8	191				organonitrogen compound metabolic process
Cluster Ⅰ	GO:0016624				0.029	30.8	4				oxidoreductase activity, acting on the aldehyde or oxo group of donors, disulfide as acceptor
Cluster Ⅰ	GO:0015297				0.028	13	14				antiporter activity
Cluster Ⅰ	GO:0006820				0.025	10.9	21				anion transport
Cluster Ⅰ	GO:0005938				0.025	17.4	8				cell cortex
Cluster Ⅰ	GO:0006817				0.022	33.3	4				phosphate ion transport
Cluster Ⅰ	GO:0035384				0.016	36.4	4				thioester biosynthetic process
Cluster Ⅰ	GO:0071616				0.016	36.4	4				acyl-CoA biosynthetic process
Cluster Ⅰ	GO:0009832				0.015	24	6				plant-type cell wall biogenesis
Cluster Ⅰ	GO:0000145				0.015	19	8				exocyst
Cluster Ⅰ	GO:0005634				0.015	4.4	97				nucleus
Cluster Ⅰ	GO:0015860				0.014	29.4	5				purine nucleoside transmembrane transport
Cluster Ⅰ	GO:0071668				0.014	29.4	5				plant-type cell wall assembly
Cluster Ⅰ	GO:0015211				0.014	29.4	5				purine nucleoside transmembrane transporter activity
Cluster Ⅰ	GO:0070726				0.014	29.4	5				cell wall assembly
Cluster Ⅰ	GO:0005315				0.012	40	4				inorganic phosphate transmembrane transporter activity
Cluster Ⅰ	GO:0030198				0.011	31.3	5				extracellular matrix organization
Cluster Ⅰ	GO:0010215				0.011	31.3	5				cellulose microfibril organization
Cluster Ⅰ	GO:0043062				0.011	31.3	5				extracellular structure organization
Cluster Ⅰ	GO:0015698				0.01	15.6	12				inorganic anion transport
Cluster Ⅰ	GO:0120029				0.0084	33.3	5				proton export across plasma membrane
Cluster Ⅰ	GO:0008553				0.0084	33.3	5				proton-exporting ATPase activity, phosphorylative mechanism
Cluster Ⅰ	GO:0102148				0.0056	75	3				N-acetyl-beta-D-galactosaminidase activity
Cluster Ⅰ	GO:0015929				0.0056	75	3				hexosaminidase activity
Cluster Ⅰ	GO:0004563				0.0056	75	3				beta-N-acetylhexosaminidase activity
Cluster Ⅰ	GO:0140352				0.0034	16.9	13				export from cell
Cluster Ⅰ	GO:0072530				0.003	33.3	6				purine-containing compound transmembrane transport
Cluster Ⅰ	GO:1901576				0.003	4.4	137				organic substance biosynthetic process
Cluster Ⅰ	GO:0003856				0.003	57.1	4				3-dehydroquinate synthase activity
Cluster Ⅰ	GO:0005992				0.003	20.8	10				trehalose biosynthetic process
Cluster Ⅰ	GO:0009312				0.003	19.3	11				oligosaccharide biosynthetic process
Cluster Ⅰ	GO:1901642				0.0029	29.2	7				nucleoside transmembrane transport
Cluster Ⅰ	GO:0005337				0.0029	29.2	7				nucleoside transmembrane transporter activity
Cluster Ⅰ	GO:0015858				0.0029	29.2	7				nucleoside transport
Cluster Ⅰ	GO:0044249				0.0023	4.4	132				cellular biosynthetic process
Cluster Ⅰ	GO:0046351				0.0018	21.2	11				disaccharide biosynthetic process
Cluster Ⅰ	GO:0004252				0.0018	14.3	20				serine-type endopeptidase activity
Cluster Ⅰ	GO:0044267				0.00088	4.1	118				cellular protein metabolic process
Cluster Ⅰ	GO:0046914				0.00035	8.9	95				transition metal ion binding
Cluster Ⅰ	GO:0008519				0.00021	54.5	6				ammonium transmembrane transporter activity
Cluster Ⅰ	GO:0015696				0.00021	54.5	6				ammonium transport
Cluster Ⅰ	GO:0072488				0.00021	54.5	6				ammonium transmembrane transport
Cluster Ⅰ	GO:0015291				0.0002	15.5	23				secondary active transmembrane transporter activity
Cluster Ⅰ	GO:0019203				0.00014	40	8				carbohydrate phosphatase activity
Cluster Ⅰ	GO:0005615				8.1e-05	37.5	9				extracellular space
Cluster Ⅰ	GO:0044260				1.3e-05	4.2	202				cellular macromolecule metabolic process
Cluster Ⅰ	GO:0004805				2e-06	77.8	7				trehalose-phosphatase activity
Cluster Ⅰ	GO:0043170				1.9e-06	4.4	259				macromolecule metabolic process
Cluster Ⅰ	GO:0016825				8.6e-07	16.4	35				hydrolase activity, acting on acid phosphorus-nitrogen bonds
Cluster Ⅰ	GO:0005506				1.2e-12	16.3	67				iron ion binding
Cluster Ⅱ	GO:0008238	0.041	14.3	9	0.0002	20.5	15				exopeptidase activity
Cluster Ⅱ	GO:0003989	0.032	42.9	3	0.0081	44.4	4				acetyl-CoA carboxylase activity
Cluster Ⅱ	GO:0016885	0.032	42.9	3	0.012	40	4				ligase activity, forming carbon-carbon bonds
Cluster Ⅱ	GO:0016421	0.032	42.9	3	0.012	40	4				CoA carboxylase activity
Cluster Ⅱ	GO:0009317	0.022	50	3	0.02	50	3				acetyl-CoA carboxylase complex
Cluster Ⅱ	GO:0046906	0.023	9	37	7.5e-10	13.8	69				tetrapyrrole binding
Cluster Ⅱ	GO:0020037	0.017	9	37	3e-11	14.8	69				heme binding
Cluster Ⅱ	GO:0070008	0.01	18.8	9	3.2e-05	25.9	14				serine-type exopeptidase activity
Cluster Ⅱ	GO:0004180	0.0077	19.6	9	1.3e-05	26.3	15				carboxypeptidase activity
Cluster Ⅱ	GO:0008236	0.0037	11.9	24	8.6e-07	16.4	35				serine-type peptidase activity
Cluster Ⅱ	GO:0017171	0.0037	11.9	24	8.6e-07	16.4	35				serine hydrolase activity
Cluster Ⅱ	GO:0005975	0.0022	8.9	58	0.0019	8.7	84				carbohydrate metabolic process
Cluster Ⅱ	GO:0016798	0.00036	10.8	42	0.00021	10.8	51				hydrolase activity, acting on glycosyl bonds
Cluster Ⅱ	GO:0004553	0.00026	11.1	41	0.00021	11.1	48				hydrolase activity, hydrolyzing O-glycosyl compounds
Cluster Ⅱ	GO:0004312	0.0076	75	3	0.012	60	3				fatty acid synthase activity
Cluster Ⅲ	GO:0018108	0.00017	9	95							peptidyl-tyrosine phosphorylation
Cluster Ⅲ	GO:0018212	0.00017	9	95							peptidyl-tyrosine modification
Cluster Ⅲ	GO:0004713	0.00017	9	95							protein tyrosine kinase activity
Cluster Ⅲ	GO:0016301	0.00021	8.3	110							kinase activity
Cluster Ⅲ	GO:0004575	0.00023	100	4							sucrose alpha-glucosidase activity
Cluster Ⅲ	GO:0090599	0.00023	100	4							alpha-glucosidase activity
Cluster Ⅲ	GO:0004564	0.00023	100	4							beta-fructofuranosidase activity
Cluster Ⅲ	GO:0016310	0.00024	8.2	114							phosphorylation
Cluster Ⅲ	GO:0018193	0.00024	8.4	98							peptidyl-amino acid modification
Cluster Ⅲ	GO:0006468	0.00025	8.3	97							protein phosphorylation
Cluster Ⅲ	GO:0004672	0.00025	8.3	97							protein kinase activity
Cluster Ⅲ	GO:0006793	0.00028	7.7	138							phosphorus metabolic process
Cluster Ⅲ	GO:0006796	0.00033	7.7	138							phosphate-containing compound metabolic process
Cluster Ⅲ	GO:0016773	0.00033	8.4	109							phosphotransferase activity, alcohol group as acceptor
Cluster Ⅲ	GO:0015926	0.00077	80	4							glucosidase activity
Cluster Ⅲ	GO:0016758	0.0053	9.8	38							transferase activity, transferring hexosyl groups
Cluster Ⅲ	GO:0004185	0.0056	20.9	9							serine-type carboxypeptidase activity
Cluster Ⅲ	GO:0016772	0.006	7.4	113							transferase activity, transferring phosphorus-containing groups
Cluster Ⅲ	GO:0036211	0.0062	7.3	116							protein modification process
Cluster Ⅲ	GO:0006464	0.0062	7.3	116							cellular protein modification process
Cluster Ⅲ	GO:0003830	0.0076	75	3							beta-1,4-mannosylglycoprotein 4-beta-N-acetylglucosaminyltransferase activity
Cluster Ⅲ	GO:0019953	0.015	60	3							sexual reproduction
Cluster Ⅲ	GO:0044703	0.015	60	3							multi-organism reproductive process
Cluster Ⅲ	GO:0006629	0.016	9	39							lipid metabolic process
Cluster Ⅲ	GO:0008234	0.023	12	16							cysteine-type peptidase activity
Cluster Ⅲ	GO:0140103	0.023	33.3	4							catalytic activity, acting on a glycoprotein
Cluster Ⅲ	GO:0043412	0.028	6.9	116							macromolecule modification
Cluster Ⅲ	GO:0072330	0.031	13.4	11							monocarboxylic acid biosynthetic process
Cluster Ⅲ	GO:0006487	0.032	42.9	3							protein N-linked glycosylation
Cluster Ⅲ	GO:0007205	0.032	42.9	3							protein kinase C-activating G protein-coupled receptor signaling pathway
Cluster Ⅲ	GO:0004143	0.032	42.9	3							diacylglycerol kinase activity
Cluster Ⅲ	GO:0006633	0.032	14.1	10							fatty acid biosynthetic process
Cluster Ⅲ	GO:0006631	0.033	13.3	11							fatty acid metabolic process
Cluster Ⅳ	GO:1901505				0.034	13.6	11				carbohydrate derivative transmembrane transporter activity
Cluster Ⅳ	GO:1901264				0.036	13.4	11				carbohydrate derivative transport
Cluster Ⅳ	GO:0046903				0.038	14.8	9				secretion
Cluster Ⅳ	GO:0019538				0.038	4.7	159				protein metabolic process
Cluster Ⅳ	GO:0006085				0.041	37.5	3				acetyl-CoA biosynthetic process
Cluster Ⅳ	GO:0034030				0.042	26.7	4				ribonucleoside bisphosphate biosynthetic process
Cluster Ⅳ	GO:0005544				0.042	26.7	4				calcium-dependent phospholipid binding
Cluster Ⅳ	GO:0034033				0.042	26.7	4				purine nucleoside bisphosphate biosynthetic process
Cluster Ⅳ	GO:0033866				0.042	26.7	4				nucleoside bisphosphate biosynthetic process
Cluster Ⅳ	GO:0006887				0.043	15.4	8				exocytosis
Cluster Ⅳ	GO:0009611	0.045	37.5	3							response to wounding
Cluster Ⅳ	GO:0005089	0.046	26.7	4							Rho guanyl-nucleotide exchange factor activity
Cluster Ⅳ	GO:0017048	0.046	26.7	4							Rho GTPase binding
Cluster Ⅳ	GO:0005088	0.046	26.7	4							Ras guanyl-nucleotide exchange factor activity
Cluster Ⅳ	GO:0009636							0.045	7.8	6	response to toxic substance
Cluster Ⅳ	GO:0098754							0.045	7.8	6	detoxification
Cluster Ⅳ	GO:0006970							0.042	10.5	4	response to osmotic stress
Cluster Ⅳ	GO:0016209							0.038	8.1	6	antioxidant activity
Cluster Ⅳ	GO:0098869							0.038	8.1	6	cellular oxidant detoxification
Cluster Ⅳ	GO:1990748							0.038	8.1	6	cellular detoxification
Cluster Ⅳ	GO:0097237							0.038	8.1	6	cellular response to toxic substance
Cluster Ⅳ	GO:0010468							0.035	4.9	25	regulation of gene expression
Cluster Ⅳ	GO:0032446							0.031	7.8	7	protein modification by small protein conjugation
Cluster Ⅳ	GO:0009651							0.027	12.1	4	response to salt stress
Cluster Ⅴ	GO:0003677							0.018	5	26	DNA binding
Cluster Ⅴ	GO:0016567							0.016	8.9	7	protein ubiquitination
Cluster Ⅴ	GO:2000112							0.015	5.1	25	regulation of cellular macromolecule biosynthetic process
Cluster Ⅴ	GO:0010556							0.015	5.1	25	regulation of macromolecule biosynthetic process
Cluster Ⅴ	GO:0050660							0.014	11.9	5	flavin adenine dinucleotide binding
Cluster Ⅴ	GO:0042559							0.013	21.4	3	pteridine-containing compound biosynthetic process
Cluster Ⅴ	GO:0031326							0.011	5.3	26	regulation of cellular biosynthetic process
Cluster Ⅴ	GO:0009889							0.011	5.2	26	regulation of biosynthetic process
Cluster Ⅴ	GO:0009396							0.011	23.1	3	folic acid-containing compound biosynthetic process
Cluster Ⅴ	GO:0042398							0.011	23.1	3	cellular modified amino acid biosynthetic process
Cluster Ⅴ	GO:0046655							0.011	23.1	3	folic acid metabolic process
Cluster Ⅴ	GO:1901617							0.011	16	4	organic hydroxy compound biosynthetic process
Cluster Ⅴ	GO:0044262							0.01	11.1	6	cellular carbohydrate metabolic process
Cluster Ⅴ	GO:0008610							0.01	9	8	lipid biosynthetic process
Cluster Ⅴ	GO:0005886							0.009	6.1	18	plasma membrane
Cluster Ⅴ	GO:0098796							0.0077	7.4	12	membrane protein complex
Cluster Ⅴ	GO:0032774							0.0073	5.6	25	RNA biosynthetic process
Cluster Ⅴ	GO:0008202							0.0062	19	4	steroid metabolic process
Cluster Ⅴ	GO:0007165							0.0051	6.6	17	signal transduction
Cluster Ⅴ	GO:0097659							0.0049	5.6	25	nucleic acid-templated transcription
Cluster Ⅴ	GO:0006351							0.0048	5.7	25	transcription, DNA-templated
Cluster Ⅴ	GO:0009536							0.0044	6.3	20	plastid
Cluster Ⅴ	GO:0015399							0.004	11.9	7	primary active transmembrane transporter activity
Cluster Ⅴ	GO:0016667							0.0039	16.7	5	oxidoreductase activity, acting on a sulfur group of donors
Cluster Ⅴ	GO:0009507							0.0037	6.5	20	chloroplast
Cluster Ⅴ	GO:0016709							0.0034	17.2	5	oxidoreductase activity, acting on paired donors, with incorporation or reduction of molecular oxygen, NAD(P)H as one donor, and incorporation of one atom of oxygen
Cluster Ⅴ	GO:0016125							0.0032	23.5	4	sterol metabolic process
Cluster Ⅴ	GO:0043650							0.0031	37.5	3	dicarboxylic acid biosynthetic process
Cluster Ⅴ	GO:0042626							0.0024	13.2	7	ATPase-coupled transmembrane transporter activity
Cluster Ⅴ	GO:0019219							0.0023	6.1	25	regulation of nucleobase-containing compound metabolic process
Cluster Ⅴ	GO:0051252							0.0019	6.2	25	regulation of RNA metabolic process
Cluster Ⅴ	GO:0006355							0.0018	6.3	25	regulation of transcription, DNA-templated
Cluster Ⅴ	GO:2001141							0.0018	6.3	25	regulation of RNA biosynthetic process
Cluster Ⅴ	GO:1903506							0.0018	6.3	25	regulation of nucleic acid-templated transcription
Cluster Ⅴ	GO:0006694							0.00085	33.3	4	steroid biosynthetic process
Cluster Ⅴ	GO:0009755							0.00069	11.6	10	hormone-mediated signaling pathway
Cluster Ⅴ	GO:0045454							0.00063	16.7	7	cell redox homeostasis
Cluster Ⅴ	GO:0098662							0.00043	10.6	12	inorganic cation transmembrane transport
Cluster Ⅴ	GO:0071310							0.0003	11.1	12	cellular response to organic substance
Cluster Ⅴ	GO:0016830							0.0003	18.9	7	carbon-carbon lyase activity
Cluster Ⅴ	GO:0008696							0.00029	75	3	4-amino-4-deoxychorismate lyase activity
Cluster Ⅴ	GO:0009773							0.00029	75	3	photosynthetic electron transport in photosystem I
Cluster Ⅴ	GO:0046656							0.00029	75	3	folic acid biosynthetic process
Cluster Ⅴ	GO:0016833							0.00027	44.4	4	oxo-acid-lyase activity
Cluster Ⅴ	GO:0032870							0.00021	12.5	11	cellular response to hormone stimulus
Cluster Ⅴ	GO:0015035							0.00018	33.3	5	protein disulfide oxidoreductase activity
Cluster Ⅴ	GO:0015036							0.00018	33.3	5	disulfide oxidoreductase activity
Cluster Ⅴ	GO:0004506							0.00017	50	4	squalene monooxygenase activity
Cluster Ⅴ	GO:0016126							0.00017	50	4	sterol biosynthetic process
Cluster Ⅴ	GO:0071495							0.00016	12	12	cellular response to endogenous stimulus
Cluster Ⅴ	GO:0070887							0.00012	9	18	cellular response to chemical stimulus
Cluster Ⅴ	GO:0071365							0.00011	16.7	9	cellular response to auxin stimulus
Cluster Ⅴ	GO:0009734							9.5e-05	17	9	auxin-activated signaling pathway
Cluster Ⅴ	GO:0010598							9.4e-05	100	3	NAD(P)H dehydrogenase complex (plastoquinone)
Cluster Ⅴ	GO:0030001							7.5e-05	13	12	metal ion transport
Cluster Ⅴ	GO:0006812							7e-05	10.3	16	cation transport
Cluster Ⅴ	GO:0009055							5.5e-05	21.1	8	electron transfer activity
Cluster Ⅴ	GO:0008559							4.5e-05	66.7	4	ATPase-coupled xenobiotic transmembrane transporter activity
Cluster Ⅴ	GO:0006855							3.9e-05	45.5	5	drug transmembrane transport
Cluster Ⅴ	GO:0042493							3.9e-05	45.5	5	response to drug
Cluster Ⅴ	GO:0015893							3.9e-05	45.5	5	drug transport
Cluster Ⅴ	GO:0005509							3.5e-05	15.5	11	calcium ion binding
Cluster Ⅴ	GO:0098655							3e-05	11.7	15	cation transmembrane transport
Cluster Ⅴ	GO:0050801							2.5e-05	23.5	8	ion homeostasis
Cluster Ⅴ	GO:0031977							2.4e-05	50	5	thylakoid lumen
Cluster Ⅴ	GO:0098771							2.1e-05	24.2	8	inorganic ion homeostasis
Cluster Ⅴ	GO:0055080							2.1e-05	24.2	8	cation homeostasis
Cluster Ⅴ	GO:0006091							2.1e-05	16.4	11	generation of precursor metabolites and energy
Cluster Ⅴ	GO:0022890							1.7e-05	13.2	14	inorganic cation transmembrane transporter activity
Cluster Ⅴ	GO:0048878							1.5e-05	22	9	chemical homeostasis
Cluster Ⅴ	GO:0055065							1.5e-05	25.8	8	metal ion homeostasis
Cluster Ⅴ	GO:0005618							1.4e-05	19.2	10	cell wall
Cluster Ⅴ	GO:0030312							1.4e-05	19.2	10	external encapsulating structure
Cluster Ⅴ	GO:0008324							1e-05	13	15	cation transmembrane transporter activity
Cluster Ⅴ	GO:0046873							1e-05	18	11	metal ion transmembrane transporter activity
Cluster Ⅴ	GO:0006873							9.1e-06	27.6	8	cellular ion homeostasis
Cluster Ⅴ	GO:0055082							9.1e-06	27.6	8	cellular chemical homeostasis
Cluster Ⅴ	GO:0010033							8.3e-06	10.9	19	response to organic substance
Cluster Ⅴ	GO:0031984							7.5e-06	13.5	15	organelle subcompartment
Cluster Ⅴ	GO:0030003							7.2e-06	28.6	8	cellular cation homeostasis
Cluster Ⅴ	GO:0006875							5.7e-06	29.6	8	cellular metal ion homeostasis
Cluster Ⅴ	GO:0004555							5.4e-06	100	4	alpha,alpha-trehalase activity
Cluster Ⅴ	GO:0015927							5.4e-06	100	4	trehalase activity
Cluster Ⅴ	GO:0009725							2.7e-06	12.4	18	response to hormone
Cluster Ⅴ	GO:0055035							2.5e-06	21.2	11	plastid thylakoid membrane
Cluster Ⅴ	GO:0009535							2.5e-06	21.2	11	chloroplast thylakoid membrane
Cluster Ⅴ	GO:0006826							2.5e-06	33.3	8	iron ion transport
Cluster Ⅴ	GO:0009733							2.3e-06	17.6	13	response to auxin
Cluster Ⅴ	GO:0022900							1.5e-06	22.4	11	electron transport chain
Cluster Ⅴ	GO:0045156							1.3e-06	83.3	5	electron transporter, transferring electrons within the cyclic electron transport pathway of photosynthesis activity
Cluster Ⅴ	GO:0019684							1.3e-06	36.4	8	photosynthesis, light reaction
Cluster Ⅴ	GO:0055076							9.3e-07	38.1	8	transition metal ion homeostasis
Cluster Ⅴ	GO:0000041							5.9e-07	33.3	9	transition metal ion transport
Cluster Ⅴ	GO:0042592							3.5e-07	16.5	16	homeostatic process
Cluster Ⅴ	GO:0034357							3.5e-07	21	13	photosynthetic membrane
Cluster Ⅴ	GO:0046916							2.9e-07	44.4	8	cellular transition metal ion homeostasis
Cluster Ⅴ	GO:0009521							2.5e-07	37.5	9	photosystem
Cluster Ⅴ	GO:0006879							2e-07	47.1	8	cellular iron ion homeostasis
Cluster Ⅴ	GO:0042651							1.4e-07	23.2	13	thylakoid membrane
Cluster Ⅴ	GO:0009523							1.3e-07	50	8	photosystem II
Cluster Ⅴ	GO:1990204							1.3e-07	50	8	oxidoreductase complex
Cluster Ⅴ	GO:0015979							9.1e-08	27.3	12	photosynthesis
Cluster Ⅴ	GO:0019725							6.9e-08	20.8	15	cellular homeostasis
Cluster Ⅴ	GO:0031976							5.5e-08	23.3	14	plastid thylakoid
Cluster Ⅴ	GO:0009534							5.5e-08	23.3	14	chloroplast thylakoid
Cluster Ⅴ	GO:0005381							5.2e-08	57.1	8	iron ion transmembrane transporter activity
Cluster Ⅴ	GO:0034755							5.2e-08	57.1	8	iron ion transmembrane transport
Cluster Ⅴ	GO:0051651							2.8e-08	61.5	8	maintenance of location in cell
Cluster Ⅴ	GO:0051235							2.8e-08	61.5	8	maintenance of location
Cluster Ⅴ	GO:0009767							2.8e-08	61.5	8	photosynthetic electron transport chain
Cluster Ⅴ	GO:0019898							2.8e-08	61.5	8	extrinsic component of membrane
Cluster Ⅴ	GO:0097577							1.8e-08	66.7	8	sequestering of iron ion
Cluster Ⅴ	GO:0006880							1.8e-08	66.7	8	intracellular sequestering of iron ion
Cluster Ⅴ	GO:0051238							1.8e-08	66.7	8	sequestering of metal ion
Cluster Ⅴ	GO:0046915							1.8e-08	52.9	9	transition metal ion transmembrane transporter activity
Cluster Ⅴ	GO:0009654							5.4e-10	88.9	8	photosystem II oxygen evolving complex
Cluster Ⅴ	GO:0005384							1.2e-10	100	8	manganese ion transmembrane transporter activity
Cluster Ⅴ	GO:0030026							1.2e-10	100	8	cellular manganese ion homeostasis
Cluster Ⅴ	GO:0006828							1.2e-10	100	8	manganese ion transport
Cluster Ⅴ	GO:0071421							1.2e-10	100	8	manganese ion transmembrane transport
Cluster Ⅴ	GO:0098660				0.035	9.7	28	0.0009	9.8	12	inorganic ion transmembrane transport
Cluster Ⅴ	GO:0050794				0.021	4.4	93	0.00056	5.3	46	regulation of cellular process
Cluster Ⅵ	GO:0009311				0.0059	15.9	13	0.0026	25	4	oligosaccharide metabolic process
Cluster Ⅵ	GO:0006811				0.003	9.2	60	0.0034	6.7	18	ion transport
Cluster Ⅵ	GO:0005984				0.003	17.3	13	0.0021	26.7	4	disaccharide metabolic process
Cluster Ⅵ	GO:0048046				0.004	14.7	16	2.5e-05	23.5	8	apoplast
Cluster Ⅵ	GO:0034220				0.0029	9.7	49	0.00028	8.4	18	ion transmembrane transport
Cluster Ⅵ	GO:0042910				0.0026	20	11	0.00041	40	4	xenobiotic transmembrane transporter activity
Cluster Ⅵ	GO:0042908				0.0026	20	11	0.00041	40	4	xenobiotic transport
Cluster Ⅵ	GO:0015075				0.0021	10.1	48	0.00012	9	18	ion transmembrane transporter activity
Cluster Ⅵ	GO:0005991				0.0011	22.4	11	1.8e-05	80	4	trehalose metabolic process
Cluster Ⅵ	GO:0022857				2.5e-13	12.1	125	4e-06	8.6	28	transmembrane transporter activity
Cluster Ⅵ	GO:0015318				0.00014	11.3	48	0.00019	9	17	inorganic molecular entity transmembrane transporter activity
Cluster Ⅵ	GO:0031224				1.2e-06	7.1	427	0.0022	4.4	66	intrinsic component of membrane
Cluster Ⅵ	GO:0016021				1.8e-06	7.1	425	0.0034	4.4	65	integral component of membrane
Cluster Ⅵ	GO:0022804				8e-05	12.9	37	0.0041	9.7	9	active transmembrane transporter activity
Cluster Ⅵ	GO:0016705				1.3e-12	16	68	0.0078	9.4	8	oxidoreductase activity, acting on paired donors, with incorporation or reduction of molecular oxygen
Cluster Ⅵ	GO:0004497				1.1e-05	14.5	35	0.011	10.9	6	monooxygenase activity
Cluster Ⅶ	GO:0006810	0.022	7	121	9.2e-06	8.5	161	0.0033	5.2	36	transport
Cluster Ⅶ	GO:0055085	0.018	7.6	73	4.2e-13	11.7	136	3.3e-07	8.8	33	transmembrane transport
Cluster Ⅶ	GO:0016491	0.00026	7.9	127	2.6e-12	10.2	177	0.0096	5.4	26	oxidoreductase activity
Cluster Ⅶ	GO:0030145	0.012	20	8	0.031	23.8	5	0.0045	21.1	4	manganese ion binding

### Sheet: Fig.5C
		L. japonicus			D. carota			E. grandiflorum
Cluster	ID	Corrected P Value	% Associated Genes	Nr. Genes	Corrected P Value	% Associated Genes	Nr. Genes	Corrected P Value	% Associated Genes	Nr. Genes	GO Term
Cluster Ⅰ	GO:0016758	0.0307123	6.97674	27							transferase activity, transferring hexosyl groups
Cluster Ⅰ	GO:0004867	0.026855	33.3333	3							serine-type endopeptidase inhibitor activity
Cluster Ⅰ	GO:0004124	0.026855	33.3333	3							cysteine synthase activity
Cluster Ⅰ	GO:0009611	0.0197194	37.5	3							response to wounding
Cluster Ⅰ	GO:0008233	0.016859	6.46688	41							peptidase activity
Cluster Ⅰ	GO:0016885	0.0136406	42.8571	3							ligase activity, forming carbon-carbon bonds
Cluster Ⅰ	GO:0003989	0.0136406	42.8571	3							acetyl-CoA carboxylase activity
Cluster Ⅰ	GO:0016421	0.0136406	42.8571	3							CoA carboxylase activity
Cluster Ⅰ	GO:0032787	0.0135523	9.375	15							monocarboxylic acid metabolic process
Cluster Ⅰ	GO:0006468	0.0123459	5.83691	68							protein phosphorylation
Cluster Ⅰ	GO:0004672	0.0123459	5.83691	68							protein kinase activity
Cluster Ⅰ	GO:0018193	0.0120257	5.82691	68							peptidyl-amino acid modification
Cluster Ⅰ	GO:0006810	0.011815	5.46605	95							transport
Cluster Ⅰ	GO:0016301	0.0117965	5.71429	76							kinase activity
Cluster Ⅰ	GO:0072330	0.0114974	12.1951	10							monocarboxylic acid biosynthetic process
Cluster Ⅰ	GO:0009317	0.0114145	50	3							acetyl-CoA carboxylase complex
Cluster Ⅰ	GO:0016773	0.0110618	5.75595	75							phosphotransferase activity, alcohol group as acceptor
Cluster Ⅰ	GO:0006796	0.010028	5.54622	99							phosphate-containing compound metabolic process
Cluster Ⅰ	GO:0008238	0.00979368	14.2857	9							exopeptidase activity
Cluster Ⅰ	GO:0030145	0.00960311	17.5	7							manganese ion binding
Cluster Ⅰ	GO:0008234	0.00956127	10.5263	14							cysteine-type peptidase activity
Cluster Ⅰ	GO:0016310	0.00950639	5.76369	80							phosphorylation
Cluster Ⅰ	GO:0006793	0.00946272	5.53691	99							phosphorus metabolic process
Cluster Ⅰ	GO:0006633	0.00765058	14.0845	10							fatty acid biosynthetic process
Cluster Ⅰ	GO:0006631	0.00757277	13.253	11							fatty acid metabolic process
Cluster Ⅰ	GO:0016491	0.00552636	5.76565	93							oxidoreductase activity
Cluster Ⅰ	GO:0004312	0.00511893	75	3							fatty acid synthase activity
Cluster Ⅰ	GO:0004713	0.00424629	6.3148	67							protein tyrosine kinase activity
Cluster Ⅰ	GO:0018212	0.00424629	6.3148	67							peptidyl-tyrosine modification
Cluster Ⅰ	GO:0018108	0.00424629	6.3148	67							peptidyl-tyrosine phosphorylation
Cluster Ⅰ	GO:0070008	0.00270009	18.75	9							serine-type exopeptidase activity
Cluster Ⅰ	GO:0004180	0.00222202	19.5652	9							carboxypeptidase activity
Cluster Ⅰ	GO:0005975	0.00179522	7.37327	48							carbohydrate metabolic process
Cluster Ⅰ	GO:0004185	0.0015188	20.9302	9							serine-type carboxypeptidase activity
Cluster Ⅱ	GO:0008236	0.000382112	11.3861	23	0.00144591	6.10329	13				serine-type peptidase activity
Cluster Ⅱ	GO:0017171	0.000382112	11.3861	23	0.00144591	6.10329	13				serine hydrolase activity
Cluster Ⅱ	GO:0016798	0.000250125	9.2545	36	3.56994e-06	5.72034	27				hydrolase activity, acting on glycosyl bonds
Cluster Ⅱ	GO:0004553	0.000448572	9.45946	35	2.99606e-06	6.01852	26				hydrolase activity, hydrolyzing O-glycosyl compounds
Cluster Ⅱ	GO:0055085	0.0232586	5.86387	56	3.7199e-08	4.56503	53				transmembrane transport
Cluster Ⅲ	GO:0022857				2.7457e-08	4.84496	50				transmembrane transporter activity
Cluster Ⅲ	GO:0005506				0.000353738	5.09709	21				iron ion binding
Cluster Ⅲ	GO:0016705				0.00134471	4.70588	20				oxidoreductase activity, acting on paired donors, with incorporation or reduction of molecular oxygen
Cluster Ⅲ	GO:0016825				0.00144591	6.10329	13				hydrolase activity, acting on acid phosphorus-nitrogen bonds
Cluster Ⅲ	GO:0004805				0.00337495	33.3333	3				trehalose-phosphatase activity
Cluster Ⅲ	GO:0008519				0.00573203	27.2727	3				ammonium transmembrane transporter activity
Cluster Ⅲ	GO:0015696				0.00573203	27.2727	3				ammonium transport
Cluster Ⅲ	GO:0072488				0.00573203	27.2727	3				ammonium transmembrane transport
Cluster Ⅲ	GO:0020037				0.00636909	4.06852	19				heme binding
Cluster Ⅲ	GO:0004252				0.00678904	6.42857	9				serine-type endopeptidase activity
Cluster Ⅲ	GO:0015318				0.00690622	4.23529	18				inorganic molecular entity transmembrane transporter activity
Cluster Ⅲ	GO:0006873				0.00886546	10.2041	5				cellular ion homeostasis
Cluster Ⅲ	GO:0120029				0.00961599	20	3				proton export across plasma membrane
Cluster Ⅲ	GO:0008553				0.00961599	20	3				proton-exporting ATPase activity, phosphorylative mechanism
Cluster Ⅲ	GO:0006857				0.0114678	12.1212	4				oligopeptide transport
Cluster Ⅲ	GO:0055082				0.0120048	9.09091	5				cellular chemical homeostasis
Cluster Ⅲ	GO:0019725				0.0136364	6.36364	7				cellular homeostasis
Cluster Ⅲ	GO:0048046				0.013733	6.42202	7				apoplast
Cluster Ⅲ	GO:0016887				0.0157309	4.28135	14				ATPase activity
Cluster Ⅲ	GO:0019203				0.0157459	15	3				carbohydrate phosphatase activity
Cluster Ⅲ	GO:0140115				0.0172575	14.2857	3				export across plasma membrane
Cluster Ⅲ	GO:0005615				0.0240619	12.5	3				extracellular space
Cluster Ⅲ	GO:0050801				0.0245911	7.04225	5				ion homeostasis
Cluster Ⅲ	GO:0005991				0.0294424	8.16327	4				trehalose metabolic process
Cluster Ⅲ	GO:0046916				0.0324554	10.7143	3				cellular transition metal ion homeostasis
Cluster Ⅲ	GO:0009678				0.0343383	10.3448	3				pyrophosphate hydrolysis-driven proton transmembrane transporter activity
Cluster Ⅲ	GO:0042592				0.0368171	4.7619	7				homeostatic process
Cluster Ⅲ	GO:0005216				0.0368379	4.79452	7				ion channel activity
Cluster Ⅲ	GO:0042910				0.0372695	7.27273	4				xenobiotic transmembrane transporter activity
Cluster Ⅲ	GO:0042908				0.0372695	7.27273	4				xenobiotic transport
Cluster Ⅲ	GO:0048878				0.0372699	6.09756	5				chemical homeostasis
Cluster Ⅲ	GO:0015662				0.0407338	9.09091	3				ion transmembrane transporter activity, phosphorylative mechanism
Cluster Ⅲ	GO:0055076				0.0495905	8.33333	3				transition metal ion homeostasis
Cluster Ⅳ	GO:0050660							0.000100178	7.14286	3	flavin adenine dinucleotide binding

### Sheet: Fig.5D
	D. carota			E. grandiflorum
ID	Corrected P Value	% Associated Genes	Nr. Genes	Corrected P Value	% Associated Genes	Nr. Genes	GO Term
GO:0055085				1.21758e-08	4.02145	15	transmembrane transport
GO:0005216				0.00806318	4.34783	3	ion channel activity
GO:0022836				0.00351588	6	3	gated channel activity
GO:0044262				0.000336735	7.40741	4	cellular carbohydrate metabolic process
GO:0009311				3.43159e-06	25	4	oligosaccharide metabolic process
GO:0005984				2.95426e-06	26.6667	4	disaccharide metabolic process
GO:0015927				1.5897e-08	100	4	trehalase activity
GO:0005991				2.63793e-08	80	4	trehalose metabolic process
GO:0004555				1.5897e-08	100	4	alpha,alpha-trehalase activity
GO:0042493				8.4796e-07	36.3636	4	response to drug
GO:0006855				8.4796e-07	36.3636	4	drug transmembrane transport
GO:0015893				8.4796e-07	36.3636	4	drug transport
GO:0042908				6.50372e-07	40	4	xenobiotic transport
GO:0022804	0.000703104	5.45455	3	2.38832e-05	6.45161	6	active transmembrane transporter activity
GO:0042910				6.50372e-07	40	4	xenobiotic transmembrane transporter activity
GO:0015399	0.000703104	5.45455	3	3.10742e-05	8.47458	5	primary active transmembrane transporter activity
GO:0008559				5.90943e-08	66.6667	4	ATPase-coupled xenobiotic transmembrane transporter activity
GO:0042626				2.23579e-05	9.43396	5	ATPase-coupled transmembrane transporter activity
